# Into the Wild: A novel wild-derived inbred strain resource expands the genomic and phenotypic diversity of laboratory mouse models

**DOI:** 10.1101/2023.09.21.558738

**Authors:** Beth L. Dumont, Daniel Gatti, Mallory A. Ballinger, Dana Lin, Megan Phifer-Rixey, Michael J. Sheehan, Taichi A. Suzuki, Lydia K. Wooldridge, Hilda Opoku Frempong, Gary Churchill, Cathleen Lutz, Nadia Rosenthal, Jacqueline K. White, Michael W. Nachman

## Abstract

The laboratory mouse has served as the premier animal model system for both basic and preclinical investigations for a century. However, laboratory mice capture a narrow subset of the genetic variation found in wild mouse populations. This consideration inherently restricts the scope of potential discovery in laboratory models and narrows the pool of potentially identified phenotype-associated variants and pathways. Wild mouse populations are reservoirs of predicted functional and disease-associated alleles, but the sparsity of commercially available, well-characterized wild mouse strains limits their broader adoption in biomedical research. To overcome this barrier, we have recently imported, sequenced, and phenotyped a set of 11 wild-derived inbred strains developed from wild-caught *Mus musculus domesticus*. Each of these “Nachman strains” immortalizes a unique wild haplotype sampled from five environmentally diverse locations across North and South America: Saratoga Springs, New York, USA; Gainesville, Florida, USA; Manaus, Brazil; Tucson, Arizona, USA; and Edmonton, Alberta, Canada. Whole genome sequence analysis reveals that each strain carries between 4.73-6.54 million single nucleotide differences relative to the mouse reference assembly, with 42.5% of variants in the Nachman strain genomes absent from classical inbred mouse strains. We phenotyped the Nachman strains on a customized pipeline to assess the scope of disease-relevant neurobehavioral, biochemical, physiological, metabolic, and morphological trait variation. The Nachman strains exhibit significant inter-strain variation in >90% of 1119 surveyed traits and expand the range of phenotypic diversity captured in classical inbred strain panels alone. Taken together, our work introduces a novel wild-derived inbred mouse strain resource that will enable new discoveries in basic and preclinical research. These strains are currently available through The Jackson Laboratory Repository under laboratory code *NachJ*.
