## Supplemental Table 1 for "Into the Wild: A novel wild-derived inbred strain resource expands the genomic and phenotypic diversity of laboratory mouse models"

### Sheet: Sheet1
Vendor	Strain	Taxon	Sample Location	2N	Genome Sequence?	Phenotypes datasets in MPD	Notes
RBRC	Car	Mus caroli
CAS	KTK	Mus caroli	Khorat, Thailand	std
RBRC	CASP/1Nga	Mus musculus castaneus	Los Banos, Philippines	std
JAX	CAST/EiJ	Mus musculus castaneus	Thailand	std	Y	144
CAS	CIM	Mus musculus castaneus	Masinagudi, India	std			poor breeders
CAS	CKN	Mus musculus castaneus	Nairobi, Kenya	std
CAS	DKN	Mus musculus castaneus	Nairobi, Kenya	std			poor breeders
RBRC	HMI/Ms	Mus musculus castaneus	Hemei, Taiwan	std		3
CAS	MDG	Mus musculus castaneus	Manakasina, Madagascar	std
RBRC	MYS/Mz	Mus musculus castaneus	Mysore, India			1
Private	POHN/DehJ	Mus musculus castaneus	Pohnpei, Micronesia	std			maintained by the Harrison and Dumont labs at JAX
CAS	22MO	Mus musculus domesticus	Monastir, Tunisia	22			Rb
CAS	AS30	Mus musculus domesticus	Schnaan, Austria
RBRC	BFM/2Ms	Mus musculus domesticus	Montpellier, France			3
CAS	BIK/g	Mus musculus domesticus	Kefar Galim, Israel
CAS	BING	Mus musculus domesticus	Unterbings, Austria
CAS	BZO	Mus musculus domesticus	Oran, Algeria	std
CAS	DCA	Mus musculus domesticus	Akrotiri, Cyprus	std			poor breeders
CAS	DCP	Mus musculus domesticus	Paphos, Cyprus	std
CAS	DDO	Mus musculus domesticus	Odis, Denmark	34			Rb
CAS	DEB	Mus musculus domesticus	Barcelona, Spain	std			poor breeders
CAS	DGA	Mus musculus domesticus	Batumi, Georgia	std
CAS	DIK	Mus musculus domesticus	Keshet, Israel	std
CAS	DJO	Mus musculus domesticus	Orcetto, Italy	38			Rb
CAS	DMZ	Mus musculus domesticus	Azemmour, Morocco	std
CAS	DOT	Mus musculus domesticus	Tahiti, French Polynesia	std
CAS	DROS	Mus musculus domesticus	Rosen, Bulgaria
JAX	LEWES/EiJ	Mus musculus domesticus	Lewes, DE	std	Y	2	strain was contaminated in 2014
JAX	PERA/EiJ	Mus musculus domesticus	Peru	std		32	cryorecovery
JAX	PERC/EiJ	Mus musculus domesticus	Peru	std		1
RBRC	PGN2/Ms	Mus musculus domesticus	Pegion, Canada			2
JAX	RBB/DnJ	Mus musculus domesticus		38			Rb; cryorecovery
CAS	RZYD	Mus musculus domesticus	Zilchenricht, Germany
CAS	SAGR1	Mus musculus domesticus	Sagres Covões, Portugal
CAS	SAGR2	Mus musculus domesticus	Sagres Covões, Portugal
CAS	SCHUNT	Mus musculus domesticus	Schweben, Germany
CAS	SFEL	Mus musculus domesticus	Feldkirch, Austria
CAS	SILK	Mus musculus domesticus	Zilchenricht, Germany
CAS	SIN	Mus musculus domesticus	Scar, Sunday Island, Scotland
CAS	SIT	Mus musculus domesticus	Scar, Sunday Island, Scotland
CAS	SLAL	Mus musculus domesticus	Los Ángeles, Spain
CAS	SLAS	Mus musculus domesticus	Los Ángeles, Spain
CAS	SLYD	Mus musculus domesticus	Lindenau, Germany
CAS	SOAL	Mus musculus domesticus	Soalhães, Portugal
CAS	SSYD	Mus musculus domesticus	Starkenberg, Germany
CAS	STAIL	Mus musculus domesticus	Schweben, Germany
CAS	STRA	Mus musculus domesticus	Straas, Germany
CAS	STRB	Mus musculus domesticus	Straas, Germany				poor breeders
CAS	STYD	Mus musculus domesticus	Thallwitz, Germany
CAS	SUV	Mus musculus domesticus	Sernio, Italy
CAS	SWI	Mus musculus domesticus	Wiesberg, Austria
JAX	TIRANO/EiJ	Mus musculus domesticus		24		2	Rb; cryorecovery
CAS	WLA	Mus musculus domesticus	Toulouse, France	std			poor breeders
JAX	WMP/PasDnJ	Mus musculus domesticus	Monastir, Tunisia	22		1	Rb; cryorecovery
JAX	WSB/EiJ	Mus musculus domesticus	Eastern Shore, MD	std	Y	109
JAX	ZALENDE/EiJ	Mus musculus domesticus		26	Y	5	Rb; cryorecovery
CAS	RZYM	Mus musculus domesticus	Zilchenricht, Germany				carries chrY from M. m. musculus
CAS	SLYM	Mus musculus domesticus	Lindenau, Germany				carries chrY from M. m. musculus
CAS	SPLY	Mus musculus domesticus	Plössen, Germany				carries chrY from M. m. musculus
CAS	SSYM	Mus musculus domesticus	Starkenberg, Germany				carries chrY from M. m. musculus
CAS	STYM	Mus musculus domesticus	Thallwitz, Germany				carries chrY from M. m. musculus
RBRC	CHD/Ms	Mus musculus gansuensis	Chengdu, China			2
JAX	IS/CamRkJ	Mus musculus hybrid	Israel	std		0	cryorecovery; wild-caught M. m. praetextus male from an Israeli port bred to laboratory stock
JAX	SF/CamEiJ	Mus musculus	San Francisco	std		1
JAX	SKIVE/EiJ	Mus musculus hybrid	Skive, Denmark	std		2	M. m. domesticus mitochondrial genome and M. m. musculus nuclear genome
CAS	MACSO	Mus macedonicus	Sokolovo, Bulgaria				poor breeders
CAS	XBS	Mus macedonicus	Slanchev Bryag, Bulgaria	std			poor breeders
JAX	JF1/MsJ	Mus musculus molossinus		std		20	derived from a fancy mouse stock
RBRC	KOR1/Stm	Mus musculus molossinus				1
RBRC	KOR5/Stm	Mus musculus molossinus				1
RBRC	KOR7/Stm	Mus musculus molossinus				1
RBRC	Mae/Stm	Mus musculus molossinus				1
RBRC	Mol-AIZ/Stm	Mus musculus molossinus				1
JAX	MOLD/RkJ	Mus musculus molossinus	Kyushu, Japan	std		2	cryorecovery
JAX	MOLF/EiJ	Mus musculus molossinus	Kyushu, Japan	std	Y	43
JAX	MOLG/DnJ	Mus musculus molossinus	Kyushu, Japan	std		0
RBRC	MOM	Mus musculus molossinus				1
JAX	MSM/MsJ	Mus musculus molossinus	Mishima Prefecture, Japan	std		25
RBRC	STM1	Mus musculus molossinus				1
RBRC	STM2	Mus musculus molossinus				1
RBRC	SHL	Mus musculus molossinus
JAX	CAROLI/EiJ	Mus caroli	Thailand	std			genome sequence data available for wild-caught caroli
JAX	PANCEVO/EiJ	Mus hortulanus	Serbia	std		1	strain retired
JAX	Mus pahari/EiJ	Mus pahari	Sikkim, India	std			strain retired
JAX	SPRET/EiJ	Mus spretus		std	Y	34
RBRC	Akt/TUA	Mus musculus musculus	Aktubinsh, Kazakhstan			1
RBRC	Ast/TUA	Mus musculus musculus	Astrakhan, Russia			1
RBRC	BLG2/Ms	Mus musculus musculus	Bulgaria			3
CAS	BULS	Mus musculus musculus	Buškovice, Czechia
CAS	BUSNA	Mus musculus musculus	Buškovice, Czechia				poor breeders
JAX	CZECHI/EiJ	Mus musculus musculus		std		1	no longer unavailable
JAX	CZECHII/EiJ	Mus musculus musculus	Slovakia	std		27	cryorecovery
RBRC	Gor/TUA	Mus musculus musculus	Gorno-Altaisk, Russia	std
RBRC	IRK/TUA	Mus musculus musculus	Irkutsk, East Siberia			1
CAS	KAK	Mus musculus musculus	Khakhk, Iran	std			poor breeders
RBRC	KAZ/TUA	Mus musculus musculus	Kazakhstan
RBRC	KNB/TUA	Mus musculus musculus	Kazakhstan
CAS	MBK	Mus musculus musculus	Kranevo, Bulgaria	std
CAS	MBS	Mus musculus musculus	Sokolovo, Bulgaria	std
RBRC	MBT/Pas	Mus musculus musculus				1
CAS	MCZ	Mus musculus musculus	Zitec, Czechia
CAS	MDH	Mus musculus musculus	Hov, Denmark	std
CAS	MGA	Mus musculus musculus	Alazani, Georgia	std			poor breeders
CAS	MHB	Mus musculus musculus	Budapest, Hungary
CAS	MPB	Mus musculus musculus	Bialowieza, Poland	std
RBRC	NJL/Ms	Mus musculus musculus	Northern Jutland, Denmark			1
RBRC	Okh/TUA	Mus musculus musculus	Okha, Russia			1
CAS	PWD	Mus musculus musculus	Kunratic, Czechia	std	Y
JAX	PWD/PhJ	Mus musculus musculus		std		49
CAS	PWK	Mus musculus musculus	Lhotka, Czechia	std	Y
JAX	PWK/PhJ	Mus musculus musculus	Lhotka, Czech Republic	std	Y	83
CAS	SENK	Mus musculus musculus	Šenkvice, Slovakia				poor breeders
CAS	SKA	Mus musculus musculus	Kaerepere, Estonia
CAS	SKE	Mus musculus musculus	Keava, Estonia
CAS	SOKS	Mus musculus musculus	Sokolovo, Bulgaria
CAS	SOKT	Mus musculus musculus	Sokolovo, Bulgaria
CAS	STUF	Mus musculus musculus	Studenec, Czechia				poor breeders
CAS	STUS	Mus musculus musculus	Studenec, Czechia				poor breeders
CAS	SVEN	Mus musculus musculus	Sveti Nikola, Bulgaria				poor breeders
RBRC	Tom/TUA	Mus musculus musculus	Tomsk, Tuva, West Siberia, Russia
RBRC	SPI/TUA	Mus spicilegus				1
RBRC	ZBN/Ms	Mus spicilegus	Bulgaria			1
CAS	ZBP	Mus spicilegus	Rakita near Pleven, Bulgaria				poor breeders
CAS	ZRU	Mus spicilegus	Ternuvatyy Kut, Ukraine	std			poor breeders
RBRC	JIL	Mus musculus spp.				1
CAS	SEB	Mus spretus	Barcelona, Spain	std
CAS	SFM	Mus spretus	Montpellier, France	std
CAS	SMON	Mus spretus	Montpellier, France
RBRC	Bbb6/Ebi	Mus musculus castaneus
RBRC	Cas/Ebi-ar	Mus musculus castaneus
RBRC	KYF/MsIdr	Mus musculus
RBRC	KJR/Ms	Mus musculus yamasinai	Korea			3
RBRC	SWN/Ms	Mus musculus yamasinai				3
CAS: Czech Academy of Sciences
JAX: The Jackson Laboratory
RBRC: Riken BioResoruces Center
