## Supplemental Table 2 for "Into the Wild: A novel wild-derived inbred strain resource expands the genomic and phenotypic diversity of laboratory mouse models"

### Sheet: Sheet1
StockNumber	Name	Status	Notes
35343	EDMB/NachJ	Imported	Imported to Dumont Lab colony; not available in JAX Repository
35346	SARA/NachJ	Imported	Available through JAX Repository
35347	SARB/NachJ	Imported	Available through JAX Repository
35348	SARC/NachJ	Imported	Available through JAX Repository
35350	GAIA/NachJ	Imported	discontinued due to poor breeding performance
35355	MANB/NachJ	Imported	Available through JAX Repository
35358	TUCA/NachJ	Imported	Available through JAX Repository
35359	TUCB/NachJ	Imported	Available through JAX Repository
35365	MANE/NachJ	Imported	Available through JAX Repository
36335	MANF/NachJ	Imported	Available through JAX Repository
35352	GAIC/Nach	Imported	Available through JAX Repository
35342	EDMA/Nach	cancelled	no embryos
35349	SARD/Nach	cancelled	poor breeding performance in Importation
35354	MANA/Nach	Imported	contaminated during importation
35344	EDMC/Nach	cancelled	Non-productive in Importation
35356	MANC/Nach	cancelled	rederivation failure; only obtained 2 live-born females
35357	MAND/Nach	cancelled	no live-born pups
35345	EDMD/Nach	cancelled	poor breeding performance in Importation
35360	TUCC/Nach	cancelled	aggression
35351	GAIB/NachJ	Imported	contaminated during Importation
