## Supplemental Table 4 for "Into the Wild: A novel wild-derived inbred strain resource expands the genomic and phenotypic diversity of laboratory mouse models"

### Sheet: Sheet1
Strain	Sex	Inbreeding Generation of Sequenced Sample	Total Reads (M)	Total Bases (G)	Q20 bases (G)	Q30 bases (G)	% Bases Q30	Average Read length (bp)	Sequencing Coverage	# Fixed SNV Differences to mm39
EDMB	M		2.54314	38.0385	37.5459	36.8865	96.9714	14957	13.5852	6367543
GAIA	M		2.22936	30.3007	29.9079	29.3759	96.9479	13591	10.8217	6211250
GAIC	M		2.24281	22.9151	22.6822	22.373	97.6347	10217	8.18395	5964177
MANB	M		2.33915	30.55	30.1623	29.6411	97.0249	13060	10.9107	7034274
MANE	M		2.2455	28.6396	28.3173	27.873	97.3235	12754	10.2284	7016737
MANF	M		2.26572	33.5204	33.048	32.4053	96.6733	14794	11.9716	6450529
SARA	M		1.76483	22.0329	21.7598	21.3988	97.1219	12484	7.8689	6131369
SARB	M		2.03172	27.0104	26.6442	26.1568	96.8395	13294	9.64658	6180182
SARC	M		2.35881	28.9483	28.5774	28.085	97.0178	12272	10.3387	6245935
TUCA	M		2.43529	31.0484	30.676	30.1695	97.1693	12749	11.0887	7803629
TUCB	M		2.47686	30.193	29.8682	29.4189	97.4361	12190	10.7832	7528992
