## Supplemental Table 6 for "Into the Wild: A novel wild-derived inbred strain resource expands the genomic and phenotypic diversity of laboratory mouse models"

Ensembl ID	Gene Name
ENSMUSG00000102343	Gm37381
ENSMUSG00000103003	Gm38076
ENSMUSG00000086240	Gm7846
ENSMUSG00000102839	Gm37385
ENSMUSG00000094497	Gm8210
ENSMUSG00000100007	Gm5527
ENSMUSG00000101188	Eif4a-ps4
ENSMUSG00000120928
ENSMUSG00000084416	Rpl10a-ps1
ENSMUSG00000100774	Gm7329
ENSMUSG00000118883
ENSMUSG00000100347	Gm7895
ENSMUSG00000067017	Gm3608
ENSMUSG00000101590	Gm29104
ENSMUSG00000080078	Gm15583
ENSMUSG00000099875	Rbm3-ps
ENSMUSG00000099858	Gm6652
ENSMUSG00000078193	Gm2000
ENSMUSG00000103960	Gm37119
ENSMUSG00002075650
ENSMUSG00000086925	Gm6286
ENSMUSG00000103980	Gm37450
ENSMUSG00000102824	Pdcd5-ps
ENSMUSG00000111890	Gm48836
ENSMUSG00000119791
ENSMUSG00000097086	Gm7672
ENSMUSG00000110779	Gm48271
ENSMUSG00000045048	Gm9795
ENSMUSG00000118918
ENSMUSG00000064317	Gm10146
ENSMUSG00000112622	Gm47164
ENSMUSG00000119807
ENSMUSG00000083527	Gm12001
ENSMUSG00000058809	Hspd1-ps3
ENSMUSG00000069899	Gm12166
ENSMUSG00000069899	Gm12166
ENSMUSG00000083061	Gm12191
ENSMUSG00000095605	Gm12624
ENSMUSG00000072708	Olfr381
ENSMUSG00000069818	Olfr390
ENSMUSG00000082419	Gm11425
ENSMUSG00000082045	Gm11585
ENSMUSG00000111928	Gm48082
ENSMUSG00000113226	Gm47808
ENSMUSG00000113226	Gm47808
ENSMUSG00000066553	Gm6969
ENSMUSG00002075129
ENSMUSG00000113890	Gm48368
ENSMUSG00000113152	Gm48422
ENSMUSG00000096464	Ighv2-2
ENSMUSG00000095612	Ighv5-4
ENSMUSG00000094164	Ighv2-3
ENSMUSG00000103111	Ighv6-1
ENSMUSG00000102645	Ighv5-5
ENSMUSG00000103934	Ighv5-3
ENSMUSG00000105599	Gm9238
ENSMUSG00000101236	Gm6750
ENSMUSG00000021908	Gm6768
ENSMUSG00000068324	Gm10029
ENSMUSG00000113545	Gm48238
ENSMUSG00000113673	Gm47486
ENSMUSG00000113322	Gm48492
ENSMUSG00000119594
ENSMUSG00000113100	Gm48754
ENSMUSG00000114660	Gm47881
ENSMUSG00000057446	Cts8
ENSMUSG00002076643
ENSMUSG00002076605
ENSMUSG00002076676
ENSMUSG00000094989	Rpl9-ps4
ENSMUSG00000115248	AC154649.1
ENSMUSG00002075617
ENSMUSG00000115354	AC154806.2
ENSMUSG00000091812	Ear-ps5
ENSMUSG00002075148
ENSMUSG00000065673	Gm24258
ENSMUSG00000058745	Gm9174
ENSMUSG00000115167	AC139758.3
ENSMUSG00000062611	Rps3a2
ENSMUSG00000115379	CT025525.2
ENSMUSG00000115763	CT025602.2
ENSMUSG00002076289
ENSMUSG00000090674	Gm17082
ENSMUSG00000067547	Gm7666
ENSMUSG00000068397	Gm10240
ENSMUSG00000088895	Gm22519
ENSMUSG00000115868	AC157602.1
ENSMUSG00002076224
ENSMUSG00000082585	Gm15387
ENSMUSG00000067870	Rpl31-ps8
ENSMUSG00002075092
ENSMUSG00000108646	Olfr162-ps1
ENSMUSG00002076173
ENSMUSG00000116835
ENSMUSG00000085783	Gm9816
ENSMUSG00000116539
ENSMUSG00000116959
ENSMUSG00000119122
ENSMUSG00000114993	CT573086.1
ENSMUSG00000116864
ENSMUSG00000093648	Vmn1r-ps148
ENSMUSG00000094326	Gm10045
ENSMUSG00000096477	Olfr92
ENSMUSG00000092339	Gm4831
ENSMUSG00000096477	Olfr92
ENSMUSG00000096477	Olfr92
ENSMUSG00000084474	Gm25783
ENSMUSG00000119680
ENSMUSG00000073647	Gm10557
ENSMUSG00000059040	Eno1b
ENSMUSG00000118283
ENSMUSG00000069324	Gm5096
ENSMUSG00000117771
ENSMUSG00000118167
ENSMUSG00000096592	Gm15801
ENSMUSG00000094388	Gm8783
ENSMUSG00000118206
ENSMUSG00000118128
ENSMUSG00000067038	Rps12-ps3
ENSMUSG00000075391	Gm13443
ENSMUSG00000025201	Bloc1s2-ps
ENSMUSG00000081157	Gm13552
ENSMUSG00000081957	Ak3l2-ps
ENSMUSG00000064193	Gm4735
ENSMUSG00000075203	Olfr1040
ENSMUSG00000075204	Olfr1039
ENSMUSG00000052005	Gm9864
ENSMUSG00000083645	Gm14086
ENSMUSG00000084372	Gm13988
ENSMUSG00000118995
ENSMUSG00000042938	Gm14117
ENSMUSG00000082329	Gm14287
ENSMUSG00000062846	Gm14176
ENSMUSG00000084067	Gm14269
ENSMUSG00000102979	Gm37350
ENSMUSG00002076241
ENSMUSG00002075023
ENSMUSG00000065203	Gm24614
ENSMUSG00000104384	Gm37031
ENSMUSG00000100755	Rps23-ps1
ENSMUSG00002075348
ENSMUSG00000103464	Gm38246
ENSMUSG00000058360	Gm10040
ENSMUSG00000091421	Gm4202
ENSMUSG00000064890	Gm22505
ENSMUSG00000105207	Gm42927
ENSMUSG00000105243	Gm43444
ENSMUSG00000105058	Gm43590
ENSMUSG00000119894
ENSMUSG00000063328	Gm9396
ENSMUSG00000055216	9430025C20Rik
ENSMUSG00000060989	Gm11847
ENSMUSG00000096423	Gm24978
ENSMUSG00002075456
ENSMUSG00002075913
ENSMUSG00000094286	Gm12424
ENSMUSG00000019836	Amd-ps4
ENSMUSG00000046341	Gm11223
ENSMUSG00000085840	Gm11261
ENSMUSG00000085840	Gm11261
ENSMUSG00000085840	Gm11261
ENSMUSG00002076094
ENSMUSG00000059195	Gm12715
ENSMUSG00002075410
ENSMUSG00000028712	Cyp4a31
ENSMUSG00000028712	Cyp4a31
ENSMUSG00000083457	Cyp4b1-ps2
ENSMUSG00000028712	Cyp4a31
ENSMUSG00000028712	Cyp4a31
ENSMUSG00000119735
ENSMUSG00000086320	Gm12840
ENSMUSG00000082062	Ftl2
ENSMUSG00000119232
ENSMUSG00000082575	Gm13050
ENSMUSG00000083708	Gm13123
ENSMUSG00000094017	Gm13160
ENSMUSG00000100801	Gm15459
ENSMUSG00000105081	Gm43110
ENSMUSG00000104882	Gm43096
ENSMUSG00000106173	Gm42764
ENSMUSG00000105416	Gm42553
ENSMUSG00000105186	Gm43778
ENSMUSG00000104563	Gm43041
ENSMUSG00000121166
ENSMUSG00000094708	Gm10359
ENSMUSG00000058905	Gm10051
ENSMUSG00000106067	Gm7902
ENSMUSG00000096344	Gm6408
ENSMUSG00000118743
ENSMUSG00000107145	Gm43442
ENSMUSG00000107310	Gm7452
ENSMUSG00000107310	Gm7452
ENSMUSG00000108068	Gm44075
ENSMUSG00000105005	Gm9729
ENSMUSG00000088675	Rprl1
ENSMUSG00000104697	Igkv12-67
ENSMUSG00000106222	Rprl1
ENSMUSG00000079542	Gm42606
ENSMUSG00000072476	Gm9008
ENSMUSG00000107651	Gm44166
ENSMUSG00000108484	Gm18537
ENSMUSG00000108484	Gm18537
ENSMUSG00000108484	Gm18537
ENSMUSG00000118937
ENSMUSG00000043024	Gm16433
ENSMUSG00000104222	Gm7292
ENSMUSG00000104222	Gm7292
ENSMUSG00000107632	Gm44070
ENSMUSG00000082691	Dynlt1-ps1
ENSMUSG00000107470	Gm3375
ENSMUSG00002075725
ENSMUSG00002076502
ENSMUSG00000066724	Gm10175
ENSMUSG00000066724	Gm10175
ENSMUSG00000082016	Pgam1-ps2
ENSMUSG00000109105	Gm44873
ENSMUSG00000108332	D530033B14Rik
ENSMUSG00000074903	Gm2058
ENSMUSG00000056836	Gm6851
ENSMUSG00000078636	Gm7336
ENSMUSG00000078087	Rps12l1
ENSMUSG00000047370	Gm7367
ENSMUSG00000098009	Gm5597
ENSMUSG00002075321
ENSMUSG00002075979
ENSMUSG00002075901
ENSMUSG00000119845
ENSMUSG00000109542	Olfr470
ENSMUSG00000108863	Gm5002
ENSMUSG00000109542	Olfr470
ENSMUSG00000109542	Olfr470
ENSMUSG00000100153	Gm5601
ENSMUSG00000100153	Gm5601
ENSMUSG00000066902	Rps23-ps2
ENSMUSG00000109846	Gm45627
ENSMUSG00000064682	Gm25813
ENSMUSG00000089719	Gm15758
ENSMUSG00000089719	Gm15758
ENSMUSG00000110512	Gm45827
ENSMUSG00000070713	Gm10282
ENSMUSG00000110693	Gm45899
ENSMUSG00000071041	Impdh2-ps
ENSMUSG00000109909	Gm45663
ENSMUSG00000111728	Gm48850
ENSMUSG00000110872	Gm48255
ENSMUSG00000111423	Dppa5c
ENSMUSG00000111709	Gm3776
ENSMUSG00000104080	Gm38279
ENSMUSG00000099927	Gm8226
ENSMUSG00000102064	Gm28625
ENSMUSG00000066443	Gm10163
ENSMUSG00000101698	Gm29562
ENSMUSG00000103837	Gm37614
ENSMUSG00000101502	Rpl7a-ps10
ENSMUSG00000111472	Gm47103
ENSMUSG00000111824	Gm47102
ENSMUSG00000106234	Gm43535
ENSMUSG00000080848	Gm9385
ENSMUSG00000111371	Gm47162
ENSMUSG00000121445
