## Supplemental Table 7 for "Into the Wild: A novel wild-derived inbred strain resource expands the genomic and phenotypic diversity of laboratory mouse models"

repeat	rep_class_family	count
B2_MM1A	SINE/B2	5612
MTA_MM	LTR/ERVL-MaLR	2668
B2_MM1T	SINE/B2	2123
RLTR10	LTR/ERVK	1813
L1MDGF_II	LINE/L1	1716
B1_MUS2	SINE/Alu	1169
B1_MM	SINE/Alu	1029
IAPEZ-INT	LTR/ERVK	1028
IAPLTR2_MM	LTR/ERVK	955
RLTR10-INT	LTR/ERVK	776
L1MDA_I	LINE/L1	766
IAPLTR1_MM	LTR/ERVK	719
IAPLTR1A_MM	LTR/ERVK	711
L1MDTF_II	LINE/L1	693
MT2_MM	LTR/ERVL	671
L1MDTF_I	LINE/L1	660
IAPLTR2B	LTR/ERVK	639
B1_MUS1	SINE/Alu	589
IAPLTR2A2_MM	LTR/ERVK	536
B2_MM2	SINE/B2	411
L1MDGF_I	LINE/L1	395
IAPLTR2A	LTR/ERVK	384
B3	SINE/B2	380
L1MDA_II	LINE/L1	359
L1MDF_I	LINE/L1	294
L1MDA_III	LINE/L1	272
L1MDTF_III	LINE/L1	264
RSINE1	SINE/B4	245
ID_B1	SINE/B4	244
B4A	SINE/B4	228
MERVL-INT	LTR/ERVL	224
B3A	SINE/B2	221
L1MDA_IV	LINE/L1	219
RLTR10C	LTR/ERVK	208
IAPA_MM-INT	LTR/ERVK	187
IAPEY_LTR	LTR/ERVK	164
PB1D10	SINE/Alu	151
RLTRETN_MM	LTR/ERVK	136
B4	SINE/B4	128
B1_MUR4	SINE/Alu	125
RLTR6_MM	LTR/ERV1	105
B1_MUR1	SINE/Alu	99
L1MDF_III	LINE/L1	98
LTRIS2	LTR/ERV1	97
MTD	LTR/ERVL-MaLR	93
B1_MUR3	SINE/Alu	87
ORR1A0	LTR/ERVL-MaLR	87
PB1D9	SINE/Alu	87
B1_MUR2	SINE/Alu	85
ERVB7_1-LTR_MM	LTR/ERVK	83
L1MDA_VII	LINE/L1	69
L1MDF_II	LINE/L1	63
RLTR10B	LTR/ERVK	61
B1F	SINE/Alu	60
L1MDA_VI	LINE/L1	59
LX8	LINE/L1	59
RLTR6B_MM	LTR/ERV1	59
PB1D11	SINE/Alu	58
ORR1A2	LTR/ERVL-MaLR	55
ORR1F	LTR/ERVL-MaLR	55
PB1D7	SINE/Alu	54
L1MDA_V	LINE/L1	53
L1MDF_V	LINE/L1	52
ID4	SINE/ID	50
ID4_V	SINE/ID	50
L1MDV_I	LINE/L1	48
LX9	LINE/L1	48
MTC	LTR/ERVL-MaLR	48
RLTR13B2	LTR/ERVK	44
ORR1B1	LTR/ERVL-MaLR	43
MTEA	LTR/ERVL-MaLR	42
ORR1D1	LTR/ERVL-MaLR	42
RLTR13A	LTR/ERVK	42
ERVB4_1B-LTR_MM	LTR/ERVK	41
IAPEY2_LTR	LTR/ERVK	41
LTRIS_MM	LTR/ERV1	41
MTB	LTR/ERVL-MaLR	41
ERVB4_2-LTR_MM	LTR/ERVK	40
ORR1E	LTR/ERVL-MaLR	40
RLTR13A2	LTR/ERVK	39
MTE2A	LTR/ERVL-MaLR	37
B1F1	SINE/Alu	36
ORR1D2	LTR/ERVL-MaLR	36
B1F2	SINE/Alu	35
MMERGLN_LTR	LTR/ERV1	35
MIR	SINE/MIR	32
MIRB	SINE/MIR	32
L1MDF_IV	LINE/L1	31
ORR1A1	LTR/ERVL-MaLR	31
urr1a	DNA/hAT-Charlie	31
MMVL30-INT	LTR/ERV1	30
RLTR45	LTR/ERVK	30
urr1b	DNA/hAT-Charlie	30
MMETN-INT	LTR/ERVK	29
MMERVK10C-INT	LTR/ERVK	28
ORR1A3	LTR/ERVL-MaLR	28
PB1	SINE/Alu	28
LX2B2	LINE/L1	27
MTE2B	LTR/ERVL-MaLR	27
ORR1C2	LTR/ERVL-MaLR	27
L1MDN_I	LINE/L1	26
LX5C	LINE/L1	26
MT2C_MM	LTR/ERVL	26
L1MDFANC_I	LINE/L1	25
L1MDV_II	LINE/L1	25
LX7	LINE/L1	25
LX8B	LINE/L1	25
LX6	LINE/L1	24
MTB_MM	LTR/ERVL-MaLR	24
ORR1A4	LTR/ERVL-MaLR	24
RLTR1B	LTR/ERV1	24
RMER15	LTR/ERVL	24
IAPEY-INT	LTR/ERVK	23
L1LX_III	LINE/L1	23
LX2	LINE/L1	22
IAPEY3_LTR	LTR/ERVK	21
LX3_MUS	LINE/L1	21
ORR1B2	LTR/ERVL-MaLR	21
ETNERV-INT	LTR/ERVK	20
IAPEY3C_LTR	LTR/ERVK	20
ID2	SINE/ID	20
L1LX_I	LINE/L1	20
L2B	LINE/L2	20
LX2B	LINE/L1	20
RLTR10B2	LTR/ERVK	20
RLTR13A3	LTR/ERVK	19
L1MDMUS_II	LINE/L1	18
LX	LINE/L1	18
LX10	LINE/L1	18
RLTR10A	LTR/ERVK	18
RLTR6-INT	LTR/ERV1	18
MTEB	LTR/ERVL-MaLR	17
RMER19B	LTR/ERVK	17
LX5	LINE/L1	16
MT-INT	LTR/ERVL-MaLR	16
ORR1C1	LTR/ERVL-MaLR	16
RLTR10F	LTR/ERVK	16
RLTR27	LTR/ERVK	16
RLTR9E	LTR/ERVK	16
LTRIS3	LTR/ERV1	15
LX4A	LINE/L1	15
IAPEY3-INT	LTR/ERVK	14
L1MDFANC_II	LINE/L1	14
L2A	LINE/L2	14
LX3C	LINE/L1	14
MT2A	LTR/ERVL	14
RLTR4_MM	LTR/ERV1	14
MLT1A1	LTR/ERVL-MaLR	13
MLT1C2	LTR/ERVL-MaLR	13
MLT1D	LTR/ERVL-MaLR	13
L1MDMUS_I	LINE/L1	12
MER2	DNA/TcMar-Tigger	12
MT2B1	LTR/ERVL	12
RLTR1D	LTR/ERV1	12
RMER17B2	LTR/ERVK	12
ERVB4_1B-I_MM	LTR/ERVK	11
IAPLTR4	LTR/ERVK	11
LX3B	LINE/L1	11
MLT1B	LTR/ERVL-MaLR	11
RLTR6C_MM	LTR/ERV1	11
RMER4A	LTR/ERVK	11
BGLII	LTR/ERVK	10
ETNERV3-INT	LTR/ERVK	10
L1MDV_III	LINE/L1	10
MER5A	DNA/hAT-Charlie	10
RLTR1C	LTR/ERV1	10
RMER13B	LTR/ERVK	10
RMER1B	Retroposon/L1-dep	10
RMER1C	Retroposon/L1-dep	10
RMER4B	LTR/ERVK	10
IAPEY4_LTR	LTR/ERVK	9
L1LX_II	LINE/L1	9
L2C	LINE/L2	9
LTRIS_MUS	LTR/ERV1	9
MIR3	SINE/MIR	9
MLTR11B	LTR/ERVK	9
MLTR14	LTR/ERV1	9
RLTR15	LTR/ERVK	9
RMER10A	LTR/ERVL	9
RMER17C	LTR/ERVK	9
RMER19C	LTR/ERVK	9
RMER5	LTR/ERV1	9
RMER6C	LTR/ERVK	9
ERVB7_2B-LTR_MM	LTR/ERVK	8
IAP1-MM_LTR	LTR/ERVK	8
L1LX_IV	LINE/L1	8
LX5B	LINE/L1	8
MER5A1	DNA/hAT-Charlie	8
MLT1A0	LTR/ERVL-MaLR	8
ORR1G	LTR/ERVL-MaLR	8
RMER17C2	LTR/ERVK	8
RMER2	LTR/ERV1	8
ERVB7_2-LTR_MM	LTR/ERVK	7
L1MB4	LINE/L1	7
LX3A	LINE/L1	7
MLT1A	LTR/ERVL-MaLR	7
RLTR13B3	LTR/ERVK	7
RLTR14	LTR/ERV1	7
RLTR20B5_MM	LTR/ERVK	7
RLTR46B	LTR/ERVK	7
RMER6B	LTR/ERVK	7
IAPEY5_LTR	LTR/ERVK	6
L1M5	LINE/L1	6
MER3	DNA/hAT-Charlie	6
MLT1F2	LTR/ERVL-MaLR	6
RLTR11A	LTR/ERVK	6
RLTR13B1	LTR/ERVK	6
RLTR20C2_MM	LTR/ERVK	6
RLTR45-INT	LTR/ERVK	6
RLTR9D	LTR/ERVK	6
BGLII_B	LTR/ERVK	5
IAPLTR3	LTR/ERVK	5
L1MA5	LINE/L1	5
L1MB8	LINE/L1	5
L1ME3A	LINE/L1	5
LX2A1	LINE/L1	5
LX4B	LINE/L1	5
MLT1H	LTR/ERVL-MaLR	5
MLTR11A	LTR/ERVK	5
MMERVK10D3_I	LTR/ERVK	5
MURRS-INT	LTR/ERV1	5
RLTR11A2	LTR/ERVK	5
RLTR13C2	LTR/ERVK	5
RLTR13D6	LTR/ERVK	5
RLTR17	LTR/ERVK	5
RLTR20D	LTR/ERVK	5
RLTR28	LTR/ERVL	5
RMER17A2	LTR/ERVK	5
RMER17D	LTR/ERVK	5
RMER19A	LTR/ERVK	5
RMER1A	Retroposon/L1-dep	5
RMER20A	LTR/ERVK	5
RMER20C_MM	LTR/ERVK	5
BGLII_MUR	LTR/ERVK	4
L1MA10	LINE/L1	4
L1MA7	LINE/L1	4
L1MB7	LINE/L1	4
L1MC1	LINE/L1	4
L1ME1	LINE/L1	4
L1_MUR2	LINE/L1	4
MER21C	LTR/ERVL	4
MER33	DNA/hAT-Charlie	4
MER5B	DNA/hAT-Charlie	4
MLT1C	LTR/ERVL-MaLR	4
MLT2D	LTR/ERVL	4
MYSERV-INT	LTR/ERVK	4
MYSERV16_I	LTR/ERVK	4
RLTR10D2	LTR/ERVK	4
RLTR10E	LTR/ERVK	4
RLTR12D	LTR/ERVK	4
RLTR13C3	LTR/ERVK	4
RLTR16	LTR/ERVK	4
RLTR1D2_MM	LTR/ERV1	4
RLTR20B3	LTR/ERVK	4
RLTR24	LTR/ERV1	4
RLTR30E_MM	LTR/ERV1	4
RLTR31B2	LTR/ERVK	4
RLTR44C	LTR/ERVK	4
RLTR47	LTR/ERVK	4
RLTR9F	LTR/ERVK	4
RMER13A1	LTR/ERVK	4
RMER17A	LTR/ERVK	4
RMER17B	LTR/ERVK	4
RMER17D2	LTR/ERVK	4
RMER19B2	LTR/ERVK	4
RMER6D	LTR/ERVK	4
BGLII_A	LTR/ERVK	3
ERVB7_4-LTR_MM	LTR/ERVK	3
FAM	SINE/Alu	3
L1MA8	LINE/L1	3
L1MA9	LINE/L1	3
L1MB1	LINE/L1	3
L1MB3	LINE/L1	3
L1MB5	LINE/L1	3
L1MC3	LINE/L1	3
L1ME3B	LINE/L1	3
L1_MUR3	LINE/L1	3
LTR10_RN	LTR/ERVK	3
LTRIS4A	LTR/ERV1	3
LTRIS4B	LTR/ERV1	3
MER20	DNA/hAT-Charlie	3
MER45A	DNA/hAT-Tip100	3
MER58A	DNA/hAT-Charlie	3
MER63A	DNA/hAT-Tip100	3
MER68	LTR/ERVL	3
MERV1_LTR	LTR/ERV1	3
MERVL_2A-INT	LTR/ERVL	3
MIRC	SINE/MIR	3
MLT1E1A	LTR/ERVL-MaLR	3
MLT1F1	LTR/ERVL-MaLR	3
MLT1H1	LTR/ERVL-MaLR	3
MLT1I	LTR/ERVL-MaLR	3
MLT1J	LTR/ERVL-MaLR	3
MLT1K	LTR/ERVL-MaLR	3
MLT2B3	LTR/ERVL	3
MLTR25A	LTR/ERVK	3
MLTR31F_MM	LTR/ERVK	3
MMERGLN-INT	LTR/ERV1	3
MMERVK9E_I	LTR/ERVK	3
MTC-INT	LTR/ERVL-MaLR	3
ORR1A1-INT	LTR/ERVL-MaLR	3
RLTR10D	LTR/ERVK	3
RLTR11C_MM	LTR/ERVK	3
RLTR12A	LTR/ERVK	3
RLTR13A1	LTR/ERVK	3
RLTR13B4	LTR/ERVK	3
RLTR13D4	LTR/ERVK	3
RLTR1F_MM	LTR/ERVK	3
RLTR20A2B_MM	LTR/ERVK	3
RLTR26	LTR/ERVK	3
RLTR26_MUS	LTR/ERVK	3
RLTR31D_MM	LTR/ERVK	3
RLTR3_MM	LTR/ERVK	3
RLTR44B	LTR/ERVK	3
RLTR46	LTR/ERVK	3
RLTR49	LTR/ERVK	3
RLTR5_MM	LTR/ERV1	3
RMER10B	LTR/ERVL	3
RMER13A2	LTR/ERVK	3
RMER17C-INT	LTR/ERVK	3
RMER3D-INT	LTR/ERVK	3
RMER6A	LTR/ERVK	3
TIGGER5B_GLIRE	DNA/TcMar-Tigger	3
ERVB2_1A-I_MM	LTR/ERVK	2
ERVB4_1C-LTR_MM	LTR/ERVK	2
IAPLTR3-INT	LTR/ERVK	2
IAPLTR4_I	LTR/ERVK	2
L1MB2	LINE/L1	2
L1MD2	LINE/L1	2
L1MD3	LINE/L1	2
L1_ROD	LINE/L1	2
MADE2	DNA/TcMar-Mariner	2
MER103C	DNA/hAT-Charlie	2
MER21B	LTR/ERVL	2
MER53	DNA/hAT-Blackjack	2
MER58B	DNA/hAT-Charlie	2
MLT1E2	LTR/ERVL-MaLR	2
MLT1H2	LTR/ERVL-MaLR	2
MLT1J2	LTR/ERVL-MaLR	2
MLTR18A_MM	LTR/ERVK	2
MLTR18D_MM	LTR/ERVK	2
MLTR18_MM	LTR/ERVK	2
MLTR31FA_MM	LTR/ERVK	2
MT2B	LTR/ERVL	2
RCHARR1	DNA/hAT-Charlie	2
RLTR12C	LTR/ERVK	2
RLTR12E	LTR/ERVK	2
RLTR13D3A1	LTR/ERVK	2
RLTR13D5	LTR/ERVK	2
RLTR13E	LTR/ERVK	2
RLTR13G	LTR/ERVK	2
RLTR14_RN	LTR/ERV1	2
RLTR16C_MM	LTR/ERVK	2
RLTR18B	LTR/ERVK	2
RLTR19	LTR/ERVK	2
RLTR1B-INT	LTR/ERV1	2
RLTR20B1	LTR/ERVK	2
RLTR20B2	LTR/ERVK	2
RLTR20C1_MM	LTR/ERVK	2
RLTR21	LTR/ERVK	2
RLTR23	LTR/ERV1	2
RLTR24B_MM	LTR/ERV1	2
RLTR25B	LTR/ERVK	2
RLTR26C_MM	LTR/ERVK	2
RLTR30	LTR/ERV1	2
RLTR31C_MM	LTR/ERVK	2
RLTR31_MUR	LTR/ERVK	2
RLTR33	LTR/ERVK	2
RLTR41A2	LTR/ERV1	2
RLTR43C	LTR/ERVK	2
RLTR48A	LTR/ERV1	2
RLTR4_MM-INT	LTR	2
RLTR50B	LTR/ERVK	2
RLTR51B_MM	LTR/ERVK	2
RLTR9A	LTR/ERVK	2
RLTR9A3B	LTR/ERVK	2
RLTR9B	LTR/ERVK	2
RLTR9C	LTR/ERVK	2
RMER12C	LTR/ERVK	2
RMER15-INT	LTR/ERVL	2
RMER17A-INT	LTR/ERVK	2
RMER20B	LTR/ERVK	2
RMER30	DNA/hAT-Charlie	2
charlie1b	DNA/hAT-Charlie	2
mer2	DNA/TcMar-Tigger	2
mer58b	DNA/hAT-Charlie	2
rmer30	DNA/hAT-Charlie	2
tigger1	DNA/TcMar-Tigger	2
tigger5a_glire	DNA/TcMar-Tigger	2
tigger5b_glire	DNA/TcMar-Tigger	2
ARTHUR1C	DNA/hAT-Tip100	1
CHARLIE17A	DNA/hAT-Charlie	1
CHARLIE17B	DNA/hAT-Charlie	1
CHARLIE4A	DNA/hAT-Charlie	1
ERVB4_1-I_MM	LTR/ERVK	1
ERVB5_1-LTR_MM	LTR/ERVK	1
ERVB5_2-LTR_MM	LTR/ERVK	1
ERVL-E-INT	LTR/ERVL	1
HAL1B	LINE/L1	1
HAL1M8	LINE/L1	1
HAT-N1A_MAM	DNA/hAT-Tip100	1
IAP-D-INT	LTR/ERVK	1
IAPEY4_I	LTR/ERVK	1
KANGA11A	DNA/TcMar-Tc2	1
L1MA6	LINE/L1	1
L1MC5	LINE/L1	1
L1MC5A	LINE/L1	1
L1MD1	LINE/L1	1
L1ME2	LINE/L1	1
L1ME2Z	LINE/L1	1
L1ME3C	LINE/L1	1
L1ME3CZ	LINE/L1	1
L1ME3D	LINE/L1	1
L1ME3F	LINE/L1	1
L2D	LINE/L2	1
LTR102_MAM	LTR/ERVL	1
LTR16A	LTR/ERVL	1
LTR16A1	LTR/ERVL	1
LTR16C	LTR/ERVL	1
LTR33	LTR/ERVL	1
LTR33A	LTR/ERVL	1
LTR37B	LTR/ERV1	1
LTR40B	LTR/ERVL	1
LTR40C	LTR/ERVL	1
LTR82A	LTR/ERVL	1
LTRIS5	LTR/ERV1	1
LTRIS6	LTR/ERV1	1
MAMREP4096	DNA/hAT-Tip100	1
MAMREP605	LTR	1
MAMTIP1	DNA/hAT-Tip100	1
MER115	DNA/hAT-Tip100	1
MER117	DNA/hAT-Charlie	1
MER119	DNA/hAT-Charlie	1
MER31-INT	LTR/ERV1	1
MER31A	LTR/ERV1	1
MER34	LTR/ERV1	1
MER34C_V	LTR/ERV1	1
MER46C	DNA/TcMar-Tigger	1
MER57C2	LTR/ERV1	1
MER57E2	LTR/ERV1	1
MER58D	DNA/hAT-Charlie	1
MER70A	LTR/ERVL	1
MER74B	LTR/ERVL	1
MER90	LTR/ERV1	1
MER94	DNA/hAT-Blackjack	1
MERV1_I	LTR/ERV1	1
MIR1_AMN	SINE/MIR	1
MLT1F	LTR/ERVL-MaLR	1
MLT1G1	LTR/ERVL-MaLR	1
MLT1G3	LTR/ERVL-MaLR	1
MLT1J1	LTR/ERVL-MaLR	1
MLT1N2	LTR/ERVL-MaLR	1
MLT2B1	LTR/ERVL	1
MLT2B2	LTR/ERVL	1
MLT2B4	LTR/ERVL	1
MLT2C1	LTR/ERVL	1
MLTR18B_MM	LTR/ERVK	1
MLTR25C	LTR/ERVK	1
MLTR31A_MM	LTR/ERVK	1
MLTR31C_MM	LTR/ERVK	1
MLTR32C_MM	LTR/ERVK	1
MMAR1	DNA/TcMar-Mariner	1
MMERVK10D3_LTR	LTR/ERVK	1
MMTV-INT	LTR/ERVK	1
MT2B2	LTR/ERVL	1
MURRS4-INT	LTR/ERV1	1
ORR1A3-INT	LTR/ERVL-MaLR	1
ORR1B1-INT	LTR/ERVL-MaLR	1
ORR1D-INT	LTR/ERVL-MaLR	1
RLTR11B	LTR/ERVK	1
RLTR12G	LTR/ERVK	1
RLTR13C1	LTR/ERVK	1
RLTR13D1	LTR/ERVK	1
RLTR13D2	LTR/ERVK	1
RLTR13F	LTR/ERVK	1
RLTR17D_MM	LTR/ERVK	1
RLTR19A	LTR/ERVK	1
RLTR1A2_MM	LTR/ERV1	1
RLTR1E_MM	LTR/ERV1	1
RLTR20A2	LTR/ERVK	1
RLTR20B4_MM	LTR/ERVK	1
RLTR20C	LTR/ERVK	1
RLTR22_MUR	LTR/ERVK	1
RLTR25A	LTR/ERVK	1
RLTR30D_RN	LTR/ERV1	1
RLTR31A_MM	LTR/ERVK	1
RLTR34C_MM	LTR/ERVK	1
RLTR41	LTR/ERV1	1
RLTR41B	LTR/ERV1	1
RLTR42	LTR/ERVK	1
RLTR44-INT	LTR/ERVK	1
RLTR44A	LTR/ERVK	1
RLTR46A	LTR/ERVK	1
RLTR48B	LTR/ERV1	1
RLTR51A_MM	LTR/ERVK	1
RLTR8	LTR/ERVK	1
RLTR9A3	LTR/ERVK	1
RLTR9A3A	LTR/ERVK	1
RLTR9A4	LTR/ERVK	1
RLTR9B2	LTR/ERVK	1
RLTR9D2	LTR/ERVK	1
RMER12B	LTR/ERVK	1
RMER13A	LTR/ERVK	1
RMER16B	LTR/ERVK	1
RMER16B2	LTR/ERVK	1
RMER16B3	LTR/ERVK	1
RMER21A	LTR/ERV1	1
RMER6BA	LTR/ERVK	1
RODERV21-INT	LTR/ERV1	1
TIGGER17A	DNA/TcMar-Tigger	1
TIGGER19B	DNA/TcMar-Tigger	1
TIGGER5A_GLIRE	DNA/TcMar-Tigger	1
X26_DNA	DNA/TcMar-Tigger	1
X7B_LINE	LINE/CR1	1
charlie16a	DNA/hAT-Charlie	1
charlie2b	DNA/hAT-Charlie	1
charlie7	DNA/hAT-Charlie	1
mer102c	DNA/hAT-Charlie	1
mer20	DNA/hAT-Charlie	1
mer20b	DNA/hAT-Charlie	1
mer33	DNA/hAT-Charlie	1
mer45b	DNA/hAT-Tip100	1
mer45c	DNA/hAT-Tip100	1
mer58a	DNA/hAT-Charlie	1
