## Supplemental Table 8 for "Into the Wild: A novel wild-derived inbred strain resource expands the genomic and phenotypic diversity of laboratory mouse models"

### Sheet: Sanger
Strain	ENA Accession Number
129P2/OlaHsd	ERR9883600
129S1/SvImJ	ERR9878960
129S5SvEvBrd	ERR9879206
A/J	ERR9880121
AKR/J	ERR9880122
B10.RIII	ERR9880134
BALB/cByJ	ERR9880135
BALB/cJ	ERR9880211
BTBR	ERR9880388
BUB/BnJ	ERR9880390
C3H/HeJ	ERR9880473
C57BL/10J	ERR9880476
C57BL/10SnJ	ERR9880478
C57BL/6NJ	ERR9880493
C57BR/cdJ	ERR9880498
C57L/J	ERR9880539
C58/J	ERR9880600
CAST/EiJ	ERR9880601
CBA/J	ERR9880602
CE/J	ERR9880630
CZECHII/EiJ	ERR9880631
DBA/1J	ERR9880632
DBA/2J	ERR9880647
FVB/NJ	ERR9880654
I/LnJ	ERR9880655
JF1/MsJ	ERR9880673
KK/HiJ	ERR9880674
LEWES/EiJ	ERR9880679
LG/J	ERR9880680
LP/J	ERR9880687
MAMy/J	ERR9880688
MOLF/EiJ	ERR9880691
NOD/ShiLtJ	ERR9880697
NON/LtJ	ERR9880698
NZB/B1NJ	ERR9880704
NZO/HlLtJ	ERR9880708
NZW/LacJ	ERR9880710
PL/J	ERR9880713
PWK/PhJ	ERR9880720
QSi3	ERR9880723
QSi5	ERR9880774
RF/J	ERR9880784
RIIIS/J	ERR9880785
SEA/GnJ	ERR9880790
SJL/J	ERR9880796
SPRET/EiJ	ERR9880927
SM/J	ERR9880804
ST/bJ	ERR9881367
SWR/J	ERR9881408
WSB/EiJ	ERR9882525
ZALENDE/EiJ	ERR9882529

### Sheet: Wild
Sample Name	Sample Accession	Population	Subspecies	Included in Admixture Analysis?
16B	ERS739388	France1	domesticus	Y
18B	ERS739381	France1	domesticus
AH15	ERS739396	Iran	domesticus
AH23	ERS739395	Iran	domesticus	Y
B2C	ERS739383	France1	domesticus
C1	ERS739384	France1	domesticus
E1	ERS739385	France1	domesticus	Y
F1B	ERS739382	France1	domesticus	Y
FR101	ERS1403249	France2	domesticus	Y
FR211	ERS1403250	France2	domesticus	Y
FR218	ERS1403251	France2	domesticus
FR227	ERS1403252	France2	domesticus
FR231	ERS1403253	France2	domesticus
FR234	ERS1403254	France2	domesticus	Y
FR236	ERS1403255	France2	domesticus
FR246	ERS1403256	France2	domesticus
FR303	ERS1403257	France2	domesticus
FR310	ERS1403258	France2	domesticus	Y
FR311	ERS1403259	France2	domesticus
FR313	ERS1403260	France2	domesticus
FR314	ERS1403261	France2	domesticus	Y
FR327	ERS1403262	France2	domesticus
FR329	ERS1403263	France2	domesticus
FR330	ERS1403264	France2	domesticus
FR334	ERS1403265	France2	domesticus
H12	ERS003051	India	castaneus
H14	ERS003041	India	castaneus
H15	ERS003045	India	castaneus
H24	ERS003042	India	castaneus	Y
H26	ERS003046	India	castaneus	Y
H27	ERS003047	India	castaneus
H28	ERS003048	India	castaneus
H30	ERS003044	India	castaneus
H34	ERS003049	India	castaneus
H36	ERS003050	India	castaneus
HG06	ERS739725	Heligoland	domesticus
HG08	ERS739726	Heligoland	domesticus
HG13	ERS739727	Heligoland	domesticus
JR11	ERS739393	Iran	domesticus
JR15	ERS739394	Iran	domesticus
JR2-F1C	ERS739389	Iran	domesticus	Y
JR5-F1C	ERS739390	Iran	domesticus
JR7-F1C	ERS739391	Iran	domesticus
JR8-F1A	ERS739392	Iran	domesticus	Y
MPR108	SRS3717420	USA	domesticus
MPR110	SRS3717422	USA	domesticus
MPR112	SRS3717418	USA	domesticus
MPR113	SRS3717419	USA	domesticus	Y
MPR114	SRS3717416	USA	domesticus
MPR123	SRS3717426	USA	domesticus
MPR124	SRS3717428	USA	domesticus
MPR125	SRS3717427	USA	domesticus
MPR126	SRS3717429	USA	domesticus
MPR128	SRS3717421	USA	domesticus	Y
MPR129	SRS3717423	USA	domesticus
MPR130	SRS3717424	USA	domesticus	Y
MPR131	SRS3717425	USA	domesticus
MPR132	SRS3717434	USA	domesticus
MPR133	SRS3717435	USA	domesticus
MPR134	SRS3717410	USA	domesticus
MPR135	SRS3717409	USA	domesticus
MPR137	SRS3717412	USA	domesticus
MPR138	SRS3717411	USA	domesticus	Y
MPR140	SRS3717405	USA	domesticus
MPR141	SRS3717403	USA	domesticus
MPR142	SRS3717408	USA	domesticus
MPR143	SRS3717407	USA	domesticus
MPR144	SRS3717402	USA	domesticus
MPR145	SRS3717406	USA	domesticus	Y
MPR146	SRS3717436	USA	domesticus
MPR147	SRS3717437	USA	domesticus
MPR154	SRS3717431	USA	domesticus
MPR155	SRS3717438	USA	domesticus
MPR156	SRS3717391	USA	domesticus
MPR159	SRS3717400	USA	domesticus
MPR161	SRS3717404	USA	domesticus	Y
MPR162	SRS3717399	USA	domesticus
MPR163	SRS3717401	USA	domesticus
MPR164	SRS3717398	USA	domesticus
MPR165	SRS3717397	USA	domesticus
MPR166	SRS3717394	USA	domesticus
MPR167	SRS3717393	USA	domesticus
MPR168	SRS3717396	USA	domesticus
MPR169	SRS3717395	USA	domesticus
SP36	ERS957512	Spretus	spretus
SP39	ERS957513	Spretus	spretus
SP41	ERS957514	Spretus	spretus
SP51	ERS957515	Spretus	spretus	Y
SP62	ERS957516	Spretus	spretus	Y
SP68	ERS957517	Spretus	spretus
SP69	ERS957518	Spretus	spretus
SP70	ERS957519	Spretus	spretus	Y
TP121B	ERS739379	Germany	domesticus	Y
TP4a	ERS739375	Germany	domesticus
TP51D	ERS739377	Germany	domesticus	Y
TP7-10F1A2	ERS739380	Germany	domesticus
TP81B	ERS739378	Germany	domesticus
TW1000	ERS1403275	Taiwan	castaneus
TW1011	ERS1403276	Taiwan	castaneus
TW1057	ERS1403280	Taiwan	castaneus
TW1143	ERS1403266	Taiwan	castaneus	Y
TW1145	ERS1403284	Taiwan	castaneus
TW1167	ERS1403269	Taiwan	castaneus	Y
TW1172	ERS1403270	Taiwan	castaneus
TW1200	ERS1403283	Taiwan	castaneus	Y
TW1231	ERS1403285	Taiwan	castaneus
TW1237	ERS1403277	Taiwan	castaneus
TW1291	ERS1403281	Taiwan	castaneus
TW1294	ERS1403282	Taiwan	castaneus	Y
TW667	ERS1403268	Taiwan	castaneus
TW746	ERS1403271	Taiwan	castaneus
TW747	ERS1403272	Taiwan	castaneus
TW807	ERS1403267	Taiwan	castaneus	Y
TW813	ERS1403279	Taiwan	castaneus
TW837	ERS1403273	Taiwan	castaneus
TW851	ERS1403278	Taiwan	castaneus
TW873	ERS1403274	Taiwan	castaneus
