## Supplemental Table 9 for "Into the Wild: A novel wild-derived inbred strain resource expands the genomic and phenotypic diversity of laboratory mouse models"

### Sheet: Sheet1
P1	P2	P3	Dstatistic	Z-score	p-value	f4-ratio	Admixture Proportion
EDMB	dom	cast	0.0159608	1.86301	0.0624606	0.00651595	0.651595
GAIA	dom	cast	0.0149635	1.65022	0.0988982	0.00610632	0.610632
GAIC	dom	cast	0.0131348	1.70339	0.0884951	0.00528141	0.528141
MANB	dom	cast	0.00543057	0.639517	0.522487	0.00241206	0.241206
MANE	dom	cast	0.00970615	1.10822	0.267766	0.00427923	0.427923
MANF	dom	cast	0.0142437	1.72736	0.0841023	0.0062921	0.62921
SARA	dom	cast	0.00370176	0.434337	0.664044	0.00149029	0.149029
SARB	dom	cast	0.0200936	2.28345	0.022404	0.00823284	0.823284
SARC	dom	cast	0.0165565	2.0406	0.0412906	0.00674555	0.674555
TUCA	dom	cast	0.213464	19.2764	2.3e-16	0.134259	13.4259
TUCB	dom	cast	0.191738	17.648	2.3e-16	0.113256	11.3256
EDMB	dom	musc	0.0322611	3.3281	0.000874398	0.00596091	0.596091
GAIA	dom	musc	0.0215221	2.19935	0.0278532	0.00399511	0.399511
GAIC	dom	musc	0.0241755	2.84539	0.00443567	0.00440718	0.440718
MANB	dom	musc	0.0140443	1.4309	0.152459	0.00282831	0.282831
MANE	dom	musc	0.0223763	2.26629	0.0234333	0.00446844	0.446844
MANF	dom	musc	0.0249443	2.7543	0.00588173	0.0049943	0.49943
SARA	dom	musc	0.0205925	2.44832	0.0143524	0.00375027	0.375027
SARB	dom	musc	0.0208253	2.40944	0.0159772	0.00389125	0.389125
SARC	dom	musc	0.0266017	2.98448	0.00284062	0.00492184	0.492184
TUCA	dom	musc	0.0332555	2.9945	0.00274893	0.00859965	0.859965
TUCB	dom	musc	0.030271	2.78367	0.00537474	0.00744422	0.744422
