## Supplemental Table 12 for "Into the Wild: A novel wild-derived inbred strain resource expands the genomic and phenotypic diversity of laboratory mouse models"

### Sheet: Sheet1
Analysis Type: PANTHER Overrepresentation Test (Released 20221013)
Annotation Version and Release Date: GO Ontology database DOI: 10.5281/zenodo.7709866 Released 2023-03-06
Analyzed List: TUCA_Introgression_Outliers (Mus musculus)
Reference List: Mus musculus (all genes in database)
Test Type: FISHER
Correction: FDR
		TUCA_Introgression_Outliers
GO biological process complete	# Mus Musculus REF	#	expected	Fold Enrichment	+/-	raw P value	FDR
B cell adhesion	5	5	0.16	30.59	+	6.92e-06	0.00222
alkaloid catabolic process	5	4	0.16	24.48	+	0.00011	0.022
alkaloid metabolic process	7	4	0.23	17.48	+	0.000275	0.046
nitrogen compound metabolic process	6316	159	206.45	0.77	-	9.21e-05	0.0188
metabolic process	8030	190	262.47	0.72	-	1.91e-08	1.16e-05
organic substance metabolic process	7655	183	250.21	0.73	-	1.31e-07	6.63e-05
cellular metabolic process	5473	128	178.89	0.72	-	8.58e-06	0.00265
lipid hydroxylation	7	4	0.23	17.48	+	0.000275	0.0455
primary metabolic process	6929	173	226.48	0.76	-	1.71e-05	0.00447
oxidative demethylation	18	7	0.59	11.9	+	9.03e-06	0.00273
detection of chemical stimulus involved in sensory perception of bitter taste	48	9	1.57	5.74	+	7e-05	0.0151
sensory perception of bitter taste	52	9	1.7	5.3	+	0.000121	0.0229
sensory perception of chemical stimulus	1260	152	41.18	3.69	+	3.73e-42	5.87e-38
sensory perception	1694	162	55.37	2.93	+	1.14e-33	5.99e-30
nervous system process	2219	170	72.53	2.34	+	1.12e-24	3.52e-21
system process	2770	195	90.54	2.15	+	1.87e-24	4.9e-21
detection of chemical stimulus involved in sensory perception of taste	52	9	1.7	5.3	+	0.000121	0.0226
detection of chemical stimulus involved in sensory perception	591	72	19.32	3.73	+	4.83e-20	9.51e-17
detection of stimulus involved in sensory perception	680	75	22.23	3.37	+	1.34e-18	2.11e-15
detection of stimulus	781	82	25.53	3.21	+	4.43e-19	7.74e-16
detection of chemical stimulus	623	77	20.36	3.78	+	1.01e-21	2.26e-18
zymogen activation	76	14	2.48	5.64	+	8.73e-07	0.000362
protein processing	225	20	7.35	2.72	+	0.000113	0.0219
macromolecule metabolic process	5874	141	192	0.73	-	1.39e-05	0.00398
regulation of systemic arterial blood pressure	129	16	4.22	3.79	+	1.5e-05	0.00406
detection of chemical stimulus involved in sensory perception of smell	531	59	17.36	3.4	+	5.83e-15	8.34e-12
sensory perception of smell	1158	143	37.85	3.78	+	1.46e-40	1.14e-36
regulation of viral life cycle	155	16	5.07	3.16	+	0.000112	0.0221
G protein-coupled receptor signaling pathway	1865	164	60.96	2.69	+	5.71e-30	2.25e-26
signal transduction	5003	232	163.53	1.42	+	9.41e-09	6.73e-06
cellular response to stimulus	6737	271	220.21	1.23	+	7.95e-05	0.0165
signaling	5280	243	172.58	1.41	+	6.16e-09	4.84e-06
cell communication	5454	246	178.27	1.38	+	3.19e-08	1.79e-05
Unclassified	1597	93	52.2	1.78	+	1.53e-07	7.29e-05
transport	3593	78	117.44	0.66	-	4.55e-05	0.0102
establishment of localization	3763	85	123	0.69	-	0.00012	0.0231
localization	4364	102	142.64	0.72	-	0.000131	0.0243
organelle organization	2971	64	97.11	0.66	-	0.000227	0.0393
cellular component organization	5354	98	175	0.56	-	3.19e-12	3.87e-09
cellular component organization or biogenesis	5555	101	181.57	0.56	-	6.27e-13	8.22e-10
macromolecule modification	2530	52	82.7	0.63	-	0.000208	0.0371
response to organic substance	2577	50	84.23	0.59	-	4.03e-05	0.00946
cell surface receptor signaling pathway	1898	36	62.04	0.58	-	0.000309	0.0496
cell development	2469	46	80.7	0.57	-	1.7e-05	0.00452
anatomical structure development	5424	107	177.29	0.6	-	2.99e-10	2.61e-07
developmental process	5823	114	190.33	0.6	-	2.44e-11	2.56e-08
cellular developmental process	3811	70	124.57	0.56	-	1.91e-08	1.2e-05
cell differentiation	3781	70	123.59	0.57	-	3.12e-08	1.82e-05
cellular component assembly	2277	42	74.43	0.56	-	3.35e-05	0.0081
cellular component biogenesis	2514	45	82.17	0.55	-	4.71e-06	0.00161
positive regulation of macromolecule biosynthetic process	1816	33	59.36	0.56	-	0.000223	0.039
regulation of macromolecule biosynthetic process	3541	70	115.74	0.6	-	1.67e-06	0.000642
regulation of macromolecule metabolic process	5929	126	193.8	0.65	-	6.18e-09	4.63e-06
regulation of metabolic process	6435	133	210.34	0.63	-	7.61e-11	7.48e-08
regulation of biosynthetic process	3813	76	124.63	0.61	-	7.37e-07	0.000313
positive regulation of metabolic process	3834	83	125.32	0.66	-	1.92e-05	0.00488
positive regulation of biological process	6390	146	208.87	0.7	-	1.55e-07	7.18e-05
positive regulation of macromolecule metabolic process	3490	70	114.08	0.61	-	3.21e-06	0.00115
regulation of transcription by RNA polymerase II	2275	41	74.36	0.55	-	1.88e-05	0.00485
regulation of DNA-templated transcription	3060	63	100.02	0.63	-	4.36e-05	0.00995
regulation of gene expression	4560	101	149.05	0.68	-	6.28e-06	0.00206
regulation of nucleic acid-templated transcription	3064	63	100.15	0.63	-	3.53e-05	0.00841
regulation of RNA biosynthetic process	3079	63	100.64	0.63	-	2.87e-05	0.00705
regulation of RNA metabolic process	3386	70	110.68	0.63	-	1.43e-05	0.00401
regulation of nucleobase-containing compound metabolic process	3673	71	120.06	0.59	-	3.76e-07	0.000164
regulation of nitrogen compound metabolic process	5351	105	174.9	0.6	-	3.23e-10	2.67e-07
regulation of cellular metabolic process	5116	98	167.22	0.59	-	2.24e-10	2.08e-07
regulation of primary metabolic process	5557	106	181.64	0.58	-	1.58e-11	1.78e-08
regulation of cellular biosynthetic process	3676	74	120.15	0.62	-	1.88e-06	0.000704
regulation of cell differentiation	1680	30	54.91	0.55	-	0.000238	0.0403
regulation of developmental process	2641	55	86.32	0.64	-	0.000215	0.038
regulation of protein metabolic process	2534	45	82.83	0.54	-	3.75e-06	0.00131
positive regulation of RNA metabolic process	1748	31	57.14	0.54	-	0.000172	0.0311
positive regulation of nucleobase-containing compound metabolic process	1951	32	63.77	0.5	-	1.12e-05	0.00328
positive regulation of nitrogen compound metabolic process	3069	58	100.31	0.58	-	2.02e-06	0.00074
positive regulation of cellular metabolic process	2951	60	96.46	0.62	-	4.22e-05	0.00976
positive regulation of cellular process	5695	134	186.15	0.72	-	7.45e-06	0.00234
animal organ development	2936	51	95.97	0.53	-	2.11e-07	9.48e-05
negative regulation of macromolecule biosynthetic process	1510	26	49.36	0.53	-	0.000279	0.0457
negative regulation of macromolecule metabolic process	2785	52	91.03	0.57	-	5.35e-06	0.00179
negative regulation of metabolic process	3021	56	98.75	0.57	-	1.29e-06	0.000509
negative regulation of biological process	5532	117	180.82	0.65	-	1.78e-08	1.17e-05
negative regulation of biosynthetic process	1617	27	52.85	0.51	-	9.77e-05	0.0197
nervous system development	2065	35	67.5	0.52	-	1.07e-05	0.00316
system development	3475	64	113.58	0.56	-	1.13e-07	5.92e-05
multicellular organism development	4263	84	139.34	0.6	-	6e-08	3.26e-05
negative regulation of nucleobase-containing compound metabolic process	1514	25	49.49	0.51	-	0.00015	0.0274
negative regulation of nitrogen compound metabolic process	2384	44	77.92	0.56	-	2.13e-05	0.00532
negative regulation of cellular metabolic process	2175	40	71.09	0.56	-	5.27e-05	0.0115
negative regulation of cellular process	4855	97	158.69	0.61	-	1.07e-08	7.33e-06
negative regulation of cellular biosynthetic process	1553	25	50.76	0.49	-	7.11e-05	0.0151
programmed cell death	1059	15	34.61	0.43	-	0.000235	0.0402
cell death	1094	16	35.76	0.45	-	0.000291	0.0472
epithelial cell differentiation	633	5	20.69	0.24	-	7.86e-05	0.0165
epithelium development	1195	15	39.06	0.38	-	1.46e-05	0.00403
tissue development	1817	26	59.39	0.44	-	9.97e-07	0.000402
regulation of DNA metabolic process	537	3	17.55	0.17	-	5.12e-05	0.0114
