## Supplemental Table 13 for "Into the Wild: A novel wild-derived inbred strain resource expands the genomic and phenotypic diversity of laboratory mouse models"

### Sheet: Sheet1
Analysis Type: PANTHER Overrepresentation Test (Released 20221013)
Annotation Version and Release Date: GO Ontology database DOI: 10.5281/zenodo.7709866 Released 2023-03-06
Analyzed List: TUCB_Introgression_Outliers (Mus musculus)
Reference List: Mus musculus (all genes in database)
Test Type: FISHER
Correction: FDR
		TUCB Introgression Outliers
GO biological process complete	# Mus Musculus REF	#	expected	Fold Enrichment	+/-	raw P value	FDR
negative regulation of AIM2 inflammasome complex assembly	13	10	0.48	20.92	+	2.25e-09	1.77e-06
regulation of AIM2 inflammasome complex assembly	15	10	0.55	18.13	+	6.02e-09	4.51e-06
regulation of cellular process	11264	345	414.26	0.83	-	1.83e-06	0.0008
regulation of biological process	12087	370	444.53	0.83	-	2.59e-07	0.000145
biological regulation	12492	394	459.43	0.86	-	6.15e-06	0.00206
disruption of membrane integrity in another organism	40	19	1.47	12.92	+	8.37e-14	1.46e-10
disruption of cellular component of another organism	46	19	1.69	11.23	+	6.04e-13	8.64e-10
monocyte differentiation	26	10	0.96	10.46	+	3.28e-07	0.000167
cellular process	14928	478	549.02	0.87	-	2.8e-07	0.000152
innate immune response in mucosa	69	26	2.54	10.25	+	1.97e-16	1.03e-12
mucosal immune response	81	26	2.98	8.73	+	4.61e-15	1.21e-11
organ or tissue specific immune response	85	26	3.13	8.32	+	1.19e-14	2.68e-11
immune response	1495	118	54.98	2.15	+	4.25e-14	8.36e-11
immune system process	2236	144	82.24	1.75	+	1.16e-10	1.14e-07
innate immune response	731	48	26.88	1.79	+	0.00023	0.047
defense response to other organism	1022	73	37.59	1.94	+	2.28e-07	0.000138
response to other organism	1362	79	50.09	1.58	+	0.000119	0.0276
response to external biotic stimulus	1364	79	50.16	1.57	+	0.000121	0.0273
response to biotic stimulus	1406	80	51.71	1.55	+	0.0002	0.0426
defense response	1423	82	52.33	1.57	+	0.000121	0.0276
activation of cysteine-type endopeptidase activity	30	10	1.1	9.06	+	9.63e-07	0.000459
regulation of metabolic process	6435	186	236.66	0.79	-	9.26e-05	0.0231
positive regulation of biological process	6390	175	235.01	0.74	-	2.95e-06	0.00116
zymogen activation	76	26	2.8	9.3	+	1.31e-15	5.17e-12
protein processing	225	36	8.27	4.35	+	3.21e-12	4.21e-09
proteolysis	1279	77	47.04	1.64	+	5.33e-05	0.0147
protein maturation	310	38	11.4	3.33	+	8.89e-10	7.77e-07
gene expression	2491	146	91.61	1.59	+	3.41e-08	2.44e-05
defense response to Gram-negative bacterium	131	32	4.82	6.64	+	2.37e-15	7.47e-12
defense response to bacterium	370	49	13.61	3.6	+	2.42e-13	3.82e-10
response to bacterium	758	59	27.88	2.12	+	3.36e-07	0.000165
keratinization	60	14	2.21	6.34	+	2.82e-07	0.000148
keratinocyte differentiation	132	15	4.85	3.09	+	0.000238	0.0481
antibacterial humoral response	101	22	3.71	5.92	+	3.67e-10	3.4e-07
antimicrobial humoral response	165	24	6.07	3.95	+	6.72e-08	4.6e-05
humoral immune response	256	27	9.42	2.87	+	3.4e-06	0.00131
cellular response to interferon-beta	61	13	2.24	5.79	+	1.81e-06	0.000815
response to interferon-beta	70	13	2.57	5.05	+	6.83e-06	0.00219
immunoglobulin production	266	56	9.78	5.72	+	3.33e-23	5.24e-19
production of molecular mediator of immune response	331	59	12.17	4.85	+	3.12e-21	2.45e-17
intermediate filament organization	76	16	2.8	5.72	+	1.38e-07	8.67e-05
intermediate filament cytoskeleton organization	95	16	3.49	4.58	+	1.9e-06	0.000809
intermediate filament-based process	96	16	3.53	4.53	+	2.15e-06	0.00089
positive regulation of interleukin-1 beta production	68	14	2.5	5.6	+	1.05e-06	0.000485
positive regulation of interleukin-1 production	79	14	2.91	4.82	+	4.93e-06	0.00176
regulation of interleukin-1 production	123	16	4.52	3.54	+	3.51e-05	0.0102
regulation of interleukin-1 beta production	103	16	3.79	4.22	+	4.82e-06	0.00176
antimicrobial humoral immune response mediated by antimicrobial peptide	130	24	4.78	5.02	+	1.1e-09	9.14e-07
defense response to Gram-positive bacterium	175	31	6.44	4.82	+	1.06e-11	1.29e-08
cellular response to glucose starvation	71	12	2.61	4.6	+	3.51e-05	0.0104
regulation of systemic arterial blood pressure	129	16	4.74	3.37	+	5.89e-05	0.0155
cellular response to lipopolysaccharide	220	22	8.09	2.72	+	5.58e-05	0.0151
response to lipopolysaccharide	308	27	11.33	2.38	+	7.47e-05	0.019
response to molecule of bacterial origin	328	28	12.06	2.32	+	0.000112	0.0268
cellular response to molecule of bacterial origin	230	22	8.46	2.6	+	0.000102	0.0246
cellular response to biotic stimulus	257	23	9.45	2.43	+	0.000215	0.0446
Unclassified	1597	115	58.73	1.96	+	2.38e-11	2.67e-08
regulation of cellular metabolic process	5116	139	188.15	0.74	-	3.63e-05	0.0104
positive regulation of cellular process	5695	153	209.45	0.73	-	5.09e-06	0.00178
regulation of transport	1979	44	72.78	0.6	-	0.00025	0.0493
nucleic acid metabolic process	2053	43	75.5	0.57	-	4.05e-05	0.0114
nucleobase-containing compound metabolic process	2539	53	93.38	0.57	-	3.4e-06	0.00128
organic cyclic compound metabolic process	2997	62	110.22	0.56	-	2.31e-07	0.000135
heterocycle metabolic process	2682	58	98.64	0.59	-	5.8e-06	0.00198
cellular metabolic process	5473	137	201.28	0.68	-	9.58e-08	6.28e-05
cellular aromatic compound metabolic process	2755	59	101.32	0.58	-	2.63e-06	0.00106
cellular nitrogen compound metabolic process	3060	75	112.54	0.67	-	9.34e-05	0.023
small molecule metabolic process	1585	31	58.29	0.53	-	0.000114	0.0268
negative regulation of cell communication	1434	28	52.74	0.53	-	0.00024	0.0477
positive regulation of developmental process	1491	29	54.84	0.53	-	0.000175	0.0382
regulation of developmental process	2641	63	97.13	0.65	-	0.000159	0.0353
intracellular transport	1343	21	49.39	0.43	-	7.15e-06	0.00225
establishment of localization in cell	1816	35	66.79	0.52	-	1.86e-05	0.00572
cellular localization	2756	63	101.36	0.62	-	2.65e-05	0.00801
localization	4364	110	160.5	0.69	-	6.16e-06	0.00202
establishment of localization	3763	96	138.39	0.69	-	5.82e-05	0.0155
transport	3593	91	132.14	0.69	-	6.46e-05	0.0167
organelle localization	536	5	19.71	0.25	-	0.000214	0.045
regulation of Wnt signaling pathway	319	1	11.73	0.09	-	0.000196	0.0424
