## Supplemental Table 14 for "Into the Wild: A novel wild-derived inbred strain resource expands the genomic and phenotypic diversity of laboratory mouse models"

### Sheet: Sheet1
Cohort	CBA Entry Date	DOB Range		Age at Entry		C57BL/6J		EDMB/NachJ		GAIA/NachJ		GAIC/NachJ		MANB/NachJ		MANE/NachJ		MANF/NachJ		SARA/NachJ		SARB/NachJ		SARC/NachJ		TUCA/NachJ		TUCB/NachJ		Number of Strains	Number of Controls	Total
		Earliest	Latest	Youngest	Oldest	F	M	F	M	F	M	F	M	F	M	F	M	F	M	F	M	F	M	F	M	F	M	F	M			F	M	All
1	2020-08-10	2020-07-09	2020-07-15	3.71429	4.57143	2	1	0	0	0	0	0	0	2	2	0	0	0	0	0	0	2	2	0	0	0	0	0	0	3	3	6	5	11
3	2020-08-24	2020-07-24	2020-07-29	3.71429	4.42857	5	5	0	0	0	0	0	0	0	0	0	0	0	0	4	1	0	0	0	0	0	0	0	0	2	10	9	6	15
5	2020-09-07	2020-08-07	2020-08-11	3.85714	4.42857	0	0	0	0	0	0	0	0	4	3	0	0	0	0	0	0	3	3	0	0	0	0	0	0	2	0	7	6	13
8	2020-10-12	2020-09-11	2020-09-20	3.14286	4.42857	1	1	0	0	0	0	0	0	5	2	0	0	0	0	0	3	2	2	0	0	0	0	0	0	4	2	8	8	16
9	2020-11-23	2020-10-24	2020-10-29	3.57143	4.28571	1	1	0	0	0	0	0	0	1	3	0	0	0	0	0	2	1	4	2	1	0	0	0	0	5	2	5	11	16
10	2021-06-07	2021-05-07	2021-05-09	4.14286	4.42857	1	1	0	0	2	2	0	0	0	0	0	3	0	0	0	0	0	0	0	0	0	0	0	0	3	2	3	6	9
12	2021-06-21	2021-05-22	2021-05-25	3.85714	4.28571	0	0	0	0	0	0	0	0	0	0	5	3	0	0	0	3	0	0	0	0	0	0	0	0	2	0	5	6	11
13	2021-06-28	2021-06-02	2021-06-03	3.57143	3.71429	0	0	0	0	1	5	0	0	0	0	0	0	0	0	0	0	0	0	0	0	0	0	0	0	1	0	1	5	6
14	2021-08-30	2021-07-30	2021-07-31	4.28571	4.42857	3	2	0	0	2	1	2	0	0	0	0	0	0	0	0	0	0	0	2	1	0	0	0	0	4	5	9	4	13
15	2021-09-06	2021-08-07	2021-08-10	3.85714	4.28571	0	0	0	0	2	3	0	0	0	0	0	0	5	3	0	1	0	0	0	0	0	0	1	1	4	0	8	8	16
16	2021-09-13	2021-08-16	2021-08-18	3.71429	4	0	0	0	0	0	0	1	0	0	0	0	0	5	1	0	0	0	0	5	4	0	0	0	0	3	0	11	5	16
17	2021-09-20	2021-08-21	2021-08-24	3.85714	4.28571	2	1	0	0	0	0	0	0	0	0	0	0	0	0	0	0	0	0	5	5	0	0	1	1	3	3	8	7	15
18	2021-09-27	2021-08-31	2021-09-03	3.42857	3.85714	1	1	0	0	1	0	0	0	0	0	0	0	5	8	0	0	0	0	0	0	0	0	0	0	3	2	7	9	16
19	2021-10-04	2021-09-06	2021-09-08	3.71429	4	2	2	0	0	0	0	0	2	0	0	0	0	0	0	0	0	0	0	1	2	0	0	4	2	4	4	7	8	15
20	2021-10-11	2021-09-10	2021-09-14	3.85714	4.42857	0	0	0	0	3	4	0	0	0	0	0	0	0	0	0	0	0	0	2	2	0	0	0	0	2	0	5	6	11
21	2021-10-18	2021-09-18	2021-09-23	3.57143	4.28571	1	2	0	0	0	0	0	0	0	0	0	0	5	2	0	0	0	0	3	3	0	0	0	0	3	3	9	7	16
			TOTALS			19	17	0	0	11	15	3	2	12	10	5	6	20	14	4	10	8	11	20	18	0	0	6	4	---	36	108	107	215
