## Supplemental Table 23 for "Into the Wild: A novel wild-derived inbred strain resource expands the genomic and phenotypic diversity of laboratory mouse models"

STRAIN	PHENOSEX	var1	var2	cor	statistic	p	method	p.adj
B6	Body Weight (g) F	VALUE	TIME POINT	0.77	31808.3309498023	0.000000000000000000115	Spearman	0.0000000000000000092
B6	Body Weight (g) M	VALUE	TIME POINT	0.84	15041.5152455022	0.0000000000000000000000197	Spearman	0.000000000000000000001576
B6	Fat Mass (g) F	VALUE	TIME POINT	0.22	108438.694058826	0.036	Spearman	1
B6	Fat Mass (g) M	VALUE	TIME POINT	0.75	23831.6963814304	0.000000000000000342	Spearman	0.00000000000002736
B6	Lean Mass (g) F	VALUE	TIME POINT	0.81	26855.6958576945	0.000000000000000000000115	Spearman	0.0000000000000000000092
B6	Lean Mass (g) M	VALUE	TIME POINT	0.86	13585.1368001929	0.000000000000000000000000438	Spearman	0.00000000000000000000003504
B6	Total Water (g) F	VALUE	TIME POINT	0.8	28052.18561356	0.000000000000000000000691	Spearman	0.00000000000000000005528
B6	Total Water (g) M	VALUE	TIME POINT	0.85	14352.1167233339	0.00000000000000000000000342	Spearman	0.0000000000000000000002736
GAIA	Body Weight (g) F	VALUE	TIME POINT	0.85	3225.73175890113	0.00000000000000163	Spearman	0.0000000000001304
GAIA	Body Weight (g) M	VALUE	TIME POINT	0.84	11500.9094165611	0.00000000000000000000959	Spearman	0.0000000000000000007672
GAIA	Fat Mass (g) F	VALUE	TIME POINT	-0.24	27464.0701193328	0.0861	Spearman	1
GAIA	Fat Mass (g) M	VALUE	TIME POINT	-0.094	76914.3988211344	0.422	Spearman	1
GAIA	Lean Mass (g) F	VALUE	TIME POINT	0.89	2517.42363370118	0.00000000000000000552	Spearman	0.0000000000000004416
GAIA	Lean Mass (g) M	VALUE	TIME POINT	0.86	9556.75828297693	0.0000000000000000000000186	Spearman	0.000000000000000000001488
GAIA	Total Water (g) F	VALUE	TIME POINT	0.87	2896.50704368455	0.00000000000000014	Spearman	0.0000000000000112
GAIA	Total Water (g) M	VALUE	TIME POINT	0.88	8592.775756627	0.000000000000000000000000494	Spearman	0.00000000000000000000003952
GAIC	Body Weight (g) F	VALUE	TIME POINT	0.68	91.2174545807556	0.0148	Spearman	1
GAIC	Body Weight (g) M	VALUE	TIME POINT	0.85	18.2904744568784	0.00391	Spearman	0.3128
GAIC	Fat Mass (g) F	VALUE	TIME POINT	-0.32	377.78235124467	0.309	Spearman	1
GAIC	Fat Mass (g) M	VALUE	TIME POINT	0.59	48.8033321198149	0.0922	Spearman	1
GAIC	Lean Mass (g) F	VALUE	TIME POINT	0.87	36.1480438339536	0.000205	Spearman	0.0164
GAIC	Lean Mass (g) M	VALUE	TIME POINT	0.99	1.52226036121397	0.000000748	Spearman	0.00005984
GAIC	Total Water (g) F	VALUE	TIME POINT	0.89	32.0688282230793	0.000115	Spearman	0.0092
GAIC	Total Water (g) M	VALUE	TIME POINT	0.92	10.1537124134287	0.000534	Spearman	0.04272
MANB	Body Weight (g) F	VALUE	TIME POINT	0.81	5035.97092655848	0.000000000000152	Spearman	0.00000000001216
MANB	Body Weight (g) M	VALUE	TIME POINT	0.67	5989.44602468199	0.000000143	Spearman	0.00001144
MANB	Fat Mass (g) F	VALUE	TIME POINT	0.33	17673.8522938195	0.016	Spearman	1
MANB	Fat Mass (g) M	VALUE	TIME POINT	0.38	11391.9311061222	0.00743	Spearman	0.5944
MANB	Lean Mass (g) F	VALUE	TIME POINT	0.87	3340.20942795308	0.00000000000000000812	Spearman	0.0000000000000006496
MANB	Lean Mass (g) M	VALUE	TIME POINT	0.74	4796.03664996116	0.0000000019	Spearman	0.000000152
MANB	Total Water (g) F	VALUE	TIME POINT	0.82	4678.49507268081	0.0000000000000268	Spearman	0.000000000002144
MANB	Total Water (g) M	VALUE	TIME POINT	0.75	4661.45529760597	0.00000000108	Spearman	0.0000000864
MANE	Body Weight (g) F	VALUE	TIME POINT	0.9	263.750332343996	0.00000000108	Spearman	0.0000000864
MANE	Body Weight (g) M	VALUE	TIME POINT	0.94	271.978273794936	0.0000000000000149	Spearman	0.000000000001192
MANE	Fat Mass (g) F	VALUE	TIME POINT	0.41	1523.8999204068	0.0397	Spearman	1
MANE	Fat Mass (g) M	VALUE	TIME POINT	0.53	2113.93012549718	0.00261	Spearman	0.2088
MANE	Lean Mass (g) F	VALUE	TIME POINT	0.96	91.2823993123498	0.00000000000000752	Spearman	0.0000000000006016
MANE	Lean Mass (g) M	VALUE	TIME POINT	0.92	345.42212990285	0.000000000000382	Spearman	0.00000000003056
MANE	Total Water (g) F	VALUE	TIME POINT	0.96	111.678477366721	0.0000000000000736	Spearman	0.000000000005888
MANE	Total Water (g) M	VALUE	TIME POINT	0.92	369.444484794602	0.000000000000946	Spearman	0.00000000007568
MANF	Body Weight (g) F	VALUE	TIME POINT	0.73	38818.0389928797	0.0000000000000000608	Spearman	0.000000000000004864
MANF	Body Weight (g) M	VALUE	TIME POINT	0.81	7470.95031592219	0.00000000000000119	Spearman	0.0000000000000952
MANF	Fat Mass (g) F	VALUE	TIME POINT	0.037	137586.693178471	0.722	Spearman	1
MANF	Fat Mass (g) M	VALUE	TIME POINT	-0.17	46471.8535783835	0.186	Spearman	1
MANF	Lean Mass (g) F	VALUE	TIME POINT	0.79	29359.7531622187	0.000000000000000000000736	Spearman	0.00000000000000000005888
MANF	Lean Mass (g) M	VALUE	TIME POINT	0.8	7894.21813613016	0.00000000000000528	Spearman	0.0000000000004224
MANF	Total Water (g) F	VALUE	TIME POINT	0.8	29013.4853595045	0.00000000000000000000045	Spearman	0.000000000000000000036
MANF	Total Water (g) M	VALUE	TIME POINT	0.8	7749.20915065726	0.0000000000000032	Spearman	0.000000000000256
SARA	Body Weight (g) F	VALUE	TIME POINT	0.89	147.560783803243	0.000000161	Spearman	0.00001288
SARA	Body Weight (g) M	VALUE	TIME POINT	0.69	6518.07250217867	0.000000036	Spearman	0.00000288
SARA	Fat Mass (g) F	VALUE	TIME POINT	0.34	873.162044064368	0.138	Spearman	1
SARA	Fat Mass (g) M	VALUE	TIME POINT	0.29	14844.4972327584	0.0432	Spearman	1
SARA	Lean Mass (g) F	VALUE	TIME POINT	0.98	25.2394855759928	0.0000000000000283	Spearman	0.000000000002264
SARA	Lean Mass (g) M	VALUE	TIME POINT	0.79	4405.70874180134	0.0000000000106	Spearman	0.000000000848
SARA	Total Water (g) F	VALUE	TIME POINT	0.98	25.2394855759928	0.0000000000000283	Spearman	0.000000000002264
SARA	Total Water (g) M	VALUE	TIME POINT	0.79	4375.48975367564	0.00000000000918	Spearman	0.0000000007344
SARB	Body Weight (g) F	VALUE	TIME POINT	0.63	3933.85548786501	0.0000127	Spearman	0.001016
SARB	Body Weight (g) M	VALUE	TIME POINT	0.72	5785.87119226568	0.00000000323	Spearman	0.0000002584
SARB	Fat Mass (g) F	VALUE	TIME POINT	-0.26	13468.397320628	0.1	Spearman	1
SARB	Fat Mass (g) M	VALUE	TIME POINT	0.31	14415.3114132015	0.0297	Spearman	1
SARB	Lean Mass (g) F	VALUE	TIME POINT	0.78	2374.37263364727	0.00000000367	Spearman	0.0000002936
SARB	Lean Mass (g) M	VALUE	TIME POINT	0.76	4915.25632764268	0.000000000109	Spearman	0.00000000872
SARB	Total Water (g) F	VALUE	TIME POINT	0.79	2211.50537614112	0.0000000011	Spearman	0.000000088
SARB	Total Water (g) M	VALUE	TIME POINT	0.75	5256.88154099528	0.000000000445	Spearman	0.0000000356
SARC	Body Weight (g) F	VALUE	TIME POINT	0.87	17614.222636562	0.0000000000000000000000000000171	Spearman	0.000000000000000000000000001368
SARC	Body Weight (g) M	VALUE	TIME POINT	0.67	27096.801780339	0.0000000000143	Spearman	0.000000001144
SARC	Fat Mass (g) F	VALUE	TIME POINT	0.16	112765.227690481	0.129	Spearman	1
SARC	Fat Mass (g) M	VALUE	TIME POINT	-0.21	99737.5587924422	0.0583	Spearman	1
SARC	Lean Mass (g) F	VALUE	TIME POINT	0.85	20331.8721517678	0.00000000000000000000000000727	Spearman	0.0000000000000000000000005816
SARC	Lean Mass (g) M	VALUE	TIME POINT	0.7	24629.488518467	0.000000000000688	Spearman	0.00000000005504
SARC	Total Water (g) F	VALUE	TIME POINT	0.83	22168.2659924131	0.000000000000000000000000269	Spearman	0.00000000000000000000002152
SARC	Total Water (g) M	VALUE	TIME POINT	0.7	24931.8846861759	0.00000000000102	Spearman	0.0000000000816
TUCB	Body Weight (g) F	VALUE	TIME POINT	0.81	1341.16011602321	0.00000000317	Spearman	0.0000002536
TUCB	Body Weight (g) M	VALUE	TIME POINT	0.91	52.8616230915538	0.0000034	Spearman	0.000272
TUCB	Fat Mass (g) F	VALUE	TIME POINT	0.57	3104.2450011061	0.000403	Spearman	0.03224
TUCB	Fat Mass (g) M	VALUE	TIME POINT	0.45	309.485862009081	0.0945	Spearman	1
TUCB	Lean Mass (g) F	VALUE	TIME POINT	0.74	1883.90867659246	0.000000466	Spearman	0.00003728
TUCB	Lean Mass (g) M	VALUE	TIME POINT	0.87	71.1919258713772	0.0000217	Spearman	0.001736
TUCB	Total Water (g) F	VALUE	TIME POINT	0.72	2026.73724516332	0.00000132	Spearman	0.0001056
TUCB	Total Water (g) M	VALUE	TIME POINT	0.88	65.0818249447694	0.0000124	Spearman	0.000992
