## Supplemental Table 24 for "Into the Wild: A novel wild-derived inbred strain resource expands the genomic and phenotypic diversity of laboratory mouse models"

Group1	Group2	Stat	P.Value	adj.P.Value	Sex
B6	GAIA	6.73519375696563	0.00497512437810945	0.17910447761194	F
B6	MANB	6.97925357955012	0.00497512437810945	0.17910447761194	F
B6	MANE	5.94909152937036	0.00497512437810945	0.17910447761194	F
B6	MANF	6.64071786214876	0.00497512437810945	0.17910447761194	F
B6	SARA	7.64452630473581	0.00497512437810945	0.17910447761194	F
B6	SARB	11.346727664797	0.00497512437810945	0.17910447761194	F
B6	SARC	19.2136553167446	0.00497512437810945	0.17910447761194	F
B6	TUCB	7.52126651691373	0.00497512437810945	0.17910447761194	F
GAIA	MANB	0.444849559383699	0.73134328358209	1	F
GAIA	MANE	-0.123739638860126	0.930348258706468	1	F
GAIA	MANF	-0.911710586096775	0.343283582089552	1	F
GAIA	SARA	-1.53015396120282	0.0597014925373134	0.716417910447761	F
GAIA	SARB	-3.01940308482867	0.00497512437810945	0.17910447761194	F
GAIA	SARC	-6.51963504043432	0.00497512437810945	0.17910447761194	F
GAIA	TUCB	0.261295970535482	0.82089552238806	1	F
MANB	MANE	0.379211722238363	0.631840796019901	1	F
MANB	MANF	-0.655890585283357	0.373134328358209	1	F
MANB	SARA	-2.29732243514793	0.054726368159204	0.711442786069652	F
MANB	SARB	-4.25572495872937	0.00497512437810945	0.17910447761194	F
MANB	SARC	8.20134018277766	0.00497512437810945	0.17910447761194	F
MANB	TUCB	1.01039969957236	0.174129353233831	1	F
MANE	MANF	-0.710002490324614	0.353233830845771	1	F
MANE	SARA	-2.33425141022899	0.0497512437810945	0.696517412935323	F
MANE	SARB	-3.75411326208932	0.00497512437810945	0.17910447761194	F
MANE	SARC	-7.36796791033829	0.00497512437810945	0.17910447761194	F
MANE	TUCB	0.594251077831333	0.487562189054726	1	F
MANF	SARA	-2.3656400973044	0.0149253731343284	0.223880597014925	F
MANF	SARB	-4.18585853437905	0.00497512437810945	0.17910447761194	F
MANF	SARC	-8.45576006778564	0.00497512437810945	0.17910447761194	F
MANF	TUCB	1.15020405717338	0.124378109452736	1	F
SARA	SARB	-1.40747654685671	0.0746268656716418	0.82089552238806	F
SARA	SARC	4.18089853136285	0.00497512437810945	0.17910447761194	F
SARA	TUCB	-2.01381288261189	0.00497512437810945	0.17910447761194	F
SARB	SARC	2.74518232759501	0.00497512437810945	0.17910447761194	F
SARB	TUCB	-3.75965003045783	0.00497512437810945	0.17910447761194	F
SARC	TUCB	-7.98598627585838	0.00497512437810945	0.17910447761194	F
B6	GAIA	8.42615070239743	0.00497512437810945	0.17910447761194	M
B6	MANB	-6.77157739309728	0.00497512437810945	0.17910447761194	M
B6	MANE	6.08408729508255	0.00497512437810945	0.17910447761194	M
B6	MANF	6.80623927059133	0.00497512437810945	0.17910447761194	M
B6	SARA	8.85536650555059	0.00497512437810945	0.17910447761194	M
B6	SARB	7.73309170133656	0.00497512437810945	0.17910447761194	M
B6	SARC	14.6606176115032	0.00497512437810945	0.17910447761194	M
B6	TUCB	5.51130675324111	0.00497512437810945	0.17910447761194	M
GAIA	MANB	0.877110146379286	0.333333333333333	1	M
GAIA	MANE	-0.880465231864858	0.293532338308458	1	M
GAIA	MANF	-1.14247135248314	0.18407960199005	1	M
GAIA	SARA	-0.58003109312007	0.532338308457711	1	M
GAIA	SARB	-0.295533884118781	0.741293532338308	1	M
GAIA	SARC	-5.36333961527898	0.00497512437810945	0.17910447761194	M
GAIA	TUCB	0.83693271102885	0.258706467661692	1	M
MANB	MANE	-0.0322118077209864	0.980099502487562	1	M
MANB	MANF	-0.289393881303233	0.73134328358209	1	M
MANB	SARA	1.50570943848299	0.054726368159204	1	M
MANB	SARB	1.15010430321135	0.203980099502488	1	M
MANB	SARC	6.6696454870969	0.00497512437810945	0.17910447761194	M
MANB	TUCB	1.63064585519859	0.054726368159204	1	M
MANE	MANF	-0.294342295736607	0.671641791044776	1	M
MANE	SARA	-1.43628571035602	0.114427860696517	1	M
MANE	SARB	-1.18265475053763	0.164179104477612	1	M
MANE	SARC	-7.69659120015204	0.00497512437810945	0.17910447761194	M
MANE	TUCB	3.42396251952934	0.0149253731343284	0.328358208955224	M
MANF	SARA	-1.72853382898818	0.0646766169154229	1	M
MANF	SARB	-1.39078440887233	0.0945273631840796	1	M
MANF	SARC	-7.10732315951855	0.00497512437810945	0.17910447761194	M
MANF	TUCB	-1.79438834831553	0.0447761194029851	0.895522388059701	M
SARA	SARB	0.317924423274888	0.73134328358209	1	M
SARA	SARC	5.74757289741371	0.00497512437810945	0.17910447761194	M
SARA	TUCB	0.888615608611577	0.293532338308458	1	M
SARB	SARC	5.27531868892329	0.00497512437810945	0.17910447761194	M
SARB	TUCB	0.758733907475285	0.36318407960199	1	M
SARC	TUCB	-3.0241995361	0.0248756218905473	0.522388059701493	M
