## Supplemental Table 26 for "Into the Wild: A novel wild-derived inbred strain resource expands the genomic and phenotypic diversity of laboratory mouse models"

phenotype	t-test, P	t-test, t statistic	t-test, df	t-test, females, P	t-test, females, t statistic	t-test, females, df	t-test, males, P	t-test, males, t statistic	t-test, males, df	wilcox test, P	wilcox test, statistic	wilcox test, female, P	wilcox test, female, statistic	wilcox test, male, P	wilcox test, male, statistic
BUN (mg/dL), liver	0.032411616	-2.23719566	31.80337545	0.086391884	-1.865785921	12.14900209	0.270758155	-1.11333495	51.26054159	0.096033048	1078.5	0.108703657	282.5	0.571491595	263
CHOL (mg/dL), lipid	0.00054584	-4.209408341	17.67965933	0.001489389	-3.863840816	15.24349372	2.19E-05	-7.903227429	9.169183068	5.27E-05	577	0.000963175	138.5	1.17E-05	15.5
# EOS (x10^3 cells/uL), immune	0.155765734	1.471204374	21.43432764	0.90630325	-0.121563707	7.83797816	7.87E-05	4.1970042	69.49347564	0.081612674	1508.5	0.983583623	338	0.006244934	409
GLU (mg/dL), lipid	0.000143392	4.607486162	21.55086155	4.29E-09	9.033227209	23.41365095	0.090980269	1.872039996	9.907342673	5.23E-05	2279.5	1.61E-05	784.5	0.098681451	407.5
HCT %, rbc	0.000644244	-3.702064526	40.02542652	0.001648495	-3.714890065	17.51457585	0.100615141	-1.725722623	19.01090387	0.012105206	795	0.012650602	188	0.294372923	197
# LYMPH (x10^3 cells/uL), immune	0.060907554	1.975147871	22.03954201	0.241259508	1.262361471	8.268204792	0.110430763	1.68193231	17.40977468	0.106644976	1485.5	0.235927954	427	0.209724287	326.5
MCH (pg), rbc	8.59E-09	6.090152049	154.4414783	0.008097112	2.706870061	91.95233145	8.93E-10	13.44205026	15.01375797	1.68E-10	2464	4.80E-06	738	7.94E-06	505
MCHC (g/dL), rbc	0.41649361	0.814586563	163.539643	0.961293038	0.048670922	87.05608901	0.015319537	2.600366074	25.35318495	0.012263671	1737	0.037271769	545	0.14385991	338
MCV (fL), rbc	2.82E-11	10.66548421	27.50298423	2.10E-07	8.348731717	16.92892034	1.93E-05	7.226207903	10.73632844	3.58E-09	2375	4.59E-05	700	3.74E-05	486.5
# MONO (x10^3 cells/uL), immune	0.011043592	-2.752748971	24.13928301	0.033543201	-2.39933053	12.01050285	0.220394824	-1.314065288	9.274650268	0.002070325	633.5	0.003486725	127	0.208843731	185.5
MPV (fL), platelets	1.63E-16	-9.570675005	121.5684535	7.43E-17	-12.29836192	50.84589498	0.000707193	-3.567497559	61.21283359	1.09E-06	351.5	6.84E-05	72.5	0.004341401	96.5
# NEUT (x10^3 cells/uL), immune	0.526585285	-0.639889948	33.58730558	0.142464349	-1.638159732	7.513475724	0.361525618	0.923813849	37.27211695	0.053888952	841.5	0.061371432	203	0.641188375	229.5
PLT (x10^3 uL), platelets	0.074338925	-1.890352937	18.66716616	0.29129005	-1.124137629	8.61795292	0.133692269	-1.632130832	10.00339395	0.017652199	820.5	0.09738233	253	0.144188974	174
RBC (x10^6 uL), rbc	6.61E-12	-10.53111185	31.87028135	2.35E-06	-8.226952951	12.32899289	4.73E-06	-6.531878493	17.27590583	1.78E-10	70.5	4.35E-06	25	1.21E-05	12
RDW %, rbc	2.78E-25	-36.77670273	28.05347811	6.01E-12	-28.4805826	11.39428947	7.23E-13	-22.57907539	14.7812508	1.48E-11	0	8.63E-07	0	4.63E-06	0
# RETIC (x10^9 cells/L), rbc	2.06E-12	8.936775618	56.65259265	1.02E-10	7.994577971	53.92707271	2.49E-06	6.101739749	24.35869911	7.80E-07	2194.5	9.87E-05	686	0.001074009	439
BODY LENGTH (cm)	2.88E-13	-9.4734529	56.4626251	1.55E-10	-8.438235127	41.39676215	2.18E-12	-10.00072256	39.56000002	4.75E-14	608	8.24E-09	143	3.23E-08	89.5
BODY WEIGHT (g), 12	0.097340034	-1.691657251	46.94635166	0.342736555	-0.958012137	49.24531707	0.004475088	-3.170312147	21.74355671	0.049440231	2392	0.039145229	617	0.003092521	343
TBILC (mg/dL), liver	3.81E-28	14.67943292	115.2176027	1.46E-11	9.651491855	36.28682929	3.71E-18	11.27989165	79.30024479	1.92E-09	2691.5	2.93E-05	773	2.42E-05	574
TRIG (mg/dL), lipid	0.86166287	-0.176365551	21.42962088	0.061699034	1.989359721	18.44568067	0.20498353	-1.350427915	10.60817409	0.865224742	1383.5	0.197818218	522.5	0.151145866	206.5
WBC (x10^3 uL), immune	0.033215917	2.247430538	26.30312286	0.264011415	1.183904854	9.931723276	0.022829836	2.418792232	26.14497879	0.081092385	1594.5	0.263567999	470	0.106803585	346.5
HGB (g/dL), rbc	0.032546375	-2.1626699	120.2363395	0.037520008	-2.111198491	90.24884038	0.403670085	-0.853208429	19.95333046	0.418825906	1114.5	0.254713938	293.5	0.928327248	261.5
% EOS, immune	0.481902848	0.717816068	18.36496053	0.70056139	-0.399648127	7.494968662	0.000208369	3.913722879	69.96622107	0.244890851	1403.5	0.794321773	320.5	0.050413817	365.5
% Fat Mass, 12	1.99E-11	8.911695982	44.16333801	1.71E-12	12.09900247	27.35544165	0.000847006	3.912897044	20.23312343	4.18E-13	5354.5	2.88E-11	1742	0.000303867	997
% LYMPH, immune	0.324075387	1.012331216	19.03536639	0.099781404	1.88150828	7.378834056	0.390735687	-0.888824768	12.61144267	0.166855967	1443.5	0.0453894	486.5	0.808814325	242
% MONO, immune	0.001131736	-3.82143578	19.22723469	0.004976966	-3.606306963	9.774200077	0.099228643	-1.858478653	8.207338044	5.52E-05	461	0.000151349	64	0.055886667	149
% NEUT, immune	0.14955774	-1.494580833	21.49914823	0.071603018	-2.100194228	7.422041367	0.92636651	0.094145377	13.60116104	0.012020763	735.5	0.023296688	174	0.243995819	190.5
% RETIC, rbc	1.43E-18	11.71904293	74.42227292	2.00E-13	9.529083743	57.38950286	4.21E-10	8.475950494	36.01987711	8.95E-09	2346	1.43E-05	720.5	0.000103665	473
