## Supplemental Table 27 for "Into the Wild: A novel wild-derived inbred strain resource expands the genomic and phenotypic diversity of laboratory mouse models"

phenotype	t-test, P	t-test, t statistic	t-test, df	t-test, females, P	t-test, females, t statistic	t-test, females, df	t-test, males, P	t-test, males, t statistic	t-test, males, df	wilcox test, P	wilcox test, statistic	wilcox test, female, P	wilcox test, female, statistic	wilcox test, male, P	wilcox test, male, statistic
GLU	7.31E-05	4.862752805	22.04017939	0.000154194	6.781415517	7.839945664	0.001610074	4.674964116	7.966814956	0.000580831	154	0.003318724	45	0.02952603	35
CHOL	0.018955581	-2.50931414	24.95583307	0.00465998	-3.604171437	10.20605012	0.000300156	-5.350991546	10.21918378	0.041909032	44	0.011208774	3	0.006615711	1
TG	0.631231104	0.487186017	20.76004138	0.239493264	1.277809549	7.490047438	0.896440687	-0.134183324	8.336761103	0.615221807	95.5	0.256026707	31.5	0.825964802	18
RBC	4.23E-07	-8.119016205	16.17933582	0.000101339	-6.890454857	8.371376675	0.002540924	-4.715395653	6.599451607	2.37E-07	0	0.000999001	0	0.001554002	0
WBC	0.000959246	3.818513982	21.65181142	0.002009089	3.933608937	11.92460037	0.14322764	1.665516667	6.473966343	0.001757409	145	0.018981019	40	0.170940171	30
pctLYMP	0.045725909	2.11664759	22.20532063	0.024943414	2.734836284	8.245976889	0.850816188	0.193043685	9.929370148	0.097414122	112	0.045066045	34	1	20
pctNEUT	0.111629339	-1.654103031	23.1064027	0.050475179	-2.264005962	8.804411295	0.795359954	-0.266398284	9.971754312	0.215273515	56	0.093240093	8	0.724164724	23
pctMONO	1.82E-05	-5.326532682	23.9999719	0.000221938	-5.384262359	10.9995994	0.025024854	-2.599953873	10.80069561	0.000297238	11	0.004049021	0	0.104445693	8.5
pctBASO	0.001690885	-3.7564231	16.20556159	0.016736763	-3.082511015	7.339344642	0.037310668	-2.472374299	8.370590064	0.010461207	31.5	0.089158824	8	0.087814755	8
pctEOS	0.096222574	-1.769671923	15.67933624	0.147752713	-1.620535659	7.235685732	0.133957623	-1.617988983	10.99927739	0.016060192	34	0.047212156	6	0.296028498	12.5
pctRetic	0.489926313	-0.715860479	10.34117747	0.411177549	0.910445965	4.256852808	0.001844476	-4.795955056	7.175701048	0.083222177	50	0.699300699	26	0.001554002	0
RDW	5.68E-08	-11.49954734	12.38369797	3.91E-08	-13.58217319	10.81035167	0.000566789	-7.467193594	5.211175756	2.11E-05	0	0.003182014	0	0.004257339	0
MCV	0.778952941	0.286101967	14.12599081	0.788763185	-0.282951187	4.906149948	0.498367265	0.709287403	7.96984506	0.880031966	88.5	0.840962391	20.5	0.55709939	24.5
MCH	0.001064137	3.948862126	16.73303553	0.053949953	2.375	6.177196398	0.012850426	3.443228535	6.261538901	0.001698212	147.5	0.028937527	39	0.012216953	37.5
MCHC	0.000420202	4.62403593	13.65187152	0.030033173	3.129535159	4.493037653	0.002546116	4.119535175	9.088366605	0.000158187	160.5	0.008938313	42.5	0.009893905	38
mHGB	1.40E-07	-7.853962841	20.28873745	0.000255396	-6.811045267	6.970867241	0.00161262	-4.326115843	9.689746853	3.33E-05	2	0.003182014	0	0.006615711	1
HCT	1.56E-07	-8.362920182	17.55350248	0.001557766	-5.571735386	5.831582064	0.000200106	-5.639738337	10.20156376	2.75E-05	1	0.003318724	0	0.001554002	0
PLT	0.187175261	-1.367531668	19.29873935	0.483558819	-0.731270008	8.833978261	0.143011346	-1.629634495	7.756509506	0.127289678	54	0.437562438	16	0.170940171	10
MPV	4.38E-21	-30.30074896	24.75128402	1.21E-11	-27.56966529	11.19521219	2.85E-09	-17.45935306	10.82258749	1.96E-05	0	0.003048725	0	0.004152427	0
HR	1.29E-11	15.29085913	17.63116806	6.12E-07	12.12336022	9.141747123	1.47E-05	10.08002822	7.336069078	4.91E-10	360	4.71E-05	95	7.59E-05	85
R_amplitude	5.24E-07	12.55430374	9.000015601	0.003276386	6.28333408	4.000003017	1.24E-05	26.32969264	4.00007333	4.91E-10	360	4.71E-05	95	7.59E-05	85
RR	8.49E-18	-14.8496067	39.68502884	1.73E-10	-11.8081479	20.06847775	2.03E-08	-9.695135901	17.33928555	1.75E-06	0	0.000833048	0	0.000996672	0
PR	1.24E-11	-10.73730397	29.08880771	0.000136184	-6.698000685	8.206653837	2.49E-08	-9.673637621	17.01496411	4.91E-10	0	4.71E-05	0	7.59E-05	0
QRS	0.624022636	-0.494580075	34.59814855	0.682893007	-0.419699472	10.85277745	0.771808439	-0.294238375	18.74968159	0.603411893	200	1	48	0.388257494	54
QT	3.90E-09	-7.403311744	41.95074728	5.98E-05	-4.954401169	21.86808904	2.87E-05	-5.587973887	17.60536981	0.000667191	58	0.05288914	20	0.003189793	7
QTc	0.005076949	-2.965158518	40.06230034	0.034370015	-2.259022236	21.52031295	0.07636918	-1.893304761	16.15669958	0.039001485	102	0.05288914	20	0.346593965	30
