## Supplemental Table 30 for "Into the Wild: A novel wild-derived inbred strain resource expands the genomic and phenotypic diversity of laboratory mouse models"

### Sheet: Sheet1
Tissue	Weight	Frozen	10% NBF, paraffin embedded
Skeletal muscle (quadriceps)	No	Yes	No
Brown adipose (between shoulder blades)	No	Yes	No
Tail	No	Yes	No
Skin	No	Yes	No
Gonadal fat pad	Yes	Yes	No
Femur (long bone)	Yes	Yes	No
Spleen	Yes	Yes	No
Kidneys	Yes	Yes; left	Yes; right
Liver	Yes	Yes; left half	Yes; right half
Brain	Yes	Yes; left hemisphere	Yes; right hemisphere
Gonads	Yes	Yes; left	Yes; right
Heart	Yes	Yes; left half	Yes; right half
Lung	Yes	Yes; left	Yes; right
Eyes	Yes	Yes; left	Yes; right
